# DNA binding analysis of rare variants in homeodomains reveals novel homeodomain specificity-determining residues

**DOI:** 10.1101/2023.06.16.545320

**Authors:** Kian Hong Kock, Patrick K. Kimes, Stephen S. Gisselbrecht, Sachi Inukai, Sabrina K. Phanor, James T. Anderson, Gayatri Ramakrishnan, Colin H. Lipper, Dongyuan Song, Jesse V. Kurland, Julia M. Rogers, Raehoon Jeong, Stephen C. Blacklow, Rafael A. Irizarry, Martha L. Bulyk

## Abstract

Homeodomains (HDs) are the second largest class of DNA binding domains (DBDs) among eukaryotic sequence-specific transcription factors (TFs) and play important roles in regulating development, body patterning, and cellular differentiation. Here, we analyzed 92 human HD mutants, including disease-associated variants and variants of unknown significance (VUSs), for their effects on DNA binding activity. Many of the variants altered DNA binding affinity and/or specificity. Biochemical analysis and structural modeling identified 14 novel specificity-determining positions, 5 of which do not contact DNA. The same missense substitution at analogous positions within different HDs often exhibited different effects on DNA binding. Variant effect prediction tools perform moderately well in distinguishing variants with altered binding affinity, but poorly in identifying those with altered specificity. Our results highlight the need for biochemical assays of TF coding variants and prioritize dozens of variants for further investigations into their pathogenicity and development of clinical diagnostics and precision therapies.
