## Supplementary Table 2 for "DNA binding analysis of rare variants in homeodomains reveals novel homeodomain specificity-determining residues"

### Sheet: Sheet1
set	gene	allele	subfamily	canonical	affinity_change	specificity_change
This study	HESX1	HESX1-R109Q	PRD	2	yes/-	no
This study	HOXB9	HOXB9-R186Q	ANTP/HOXL	2	no	no
This study	HOXC9	HOXC9-R193K	ANTP/HOXL	2	no	no
Barrera et al., Science (2016)	ISX	ISX-R83Q	PRD	2	yes/-	yes
This study	NKX2-5	NKX2-5-R139K	ANTP/NKL	2	no	no
This study	CRX	CRX-R41L	PRD	3	yes/-	yes
This study	HOXA4	HOXA4-R217L	ANTP/HOXL	3	yes/-	yes
This study	CRX	CRX-E42D	PRD	4	no	no
This study	HESX1	HESX1-P111T	PRD	4	yes/-	no
This study	HOXC10	HOXC10-K271E	ANTP/HOXL	4	no	yes
This study	HOXC9	HOXC9-K195R	ANTP/HOXL	4	no	no
Barrera et al., Science (2016)	ARX	ARX-R332H	PRD	5	yes/-	no
Barrera et al., Science (2016)	ARX	ARX-T333N	PRD	6	yes/-	no
Barrera et al., Science (2016)	PBX4	PBX4-R215Q	TALE	6	yes/-	yes
This study	HESX1	HESX1-F115L	PRD	8	yes/-	no
This study	HOXA2	HOXA2-Y150S	ANTP/HOXL	8	yes/-	no
This study	PAX4	PAX4-F177V	PRD	8	yes/-	yes
This study	PAX4	PAX4-F177Y	PRD	8	yes/-	yes
This study	ALX4	ALX4-Q225E	PRD	12	yes/-	yes
This study	SIX6	SIX6-T139Q	SINE	12	no	no
This study	ALX1	ALX1-L144R	PRD	13	yes/-	no
This study	ALX1	ALX1-L144V	PRD	13	no	no
This study	HOXB4	HOXB4-V174I	ANTP/HOXL	13	no	no
This study	HOXB9	HOXB9-T197M	ANTP/HOXL	13	yes/-	no
This study	SIX6	SIX6-H141N	SINE	14	no	no
This study	ALX3	ALX3-L168Q	PRD	16	yes/-	no
This study	ALX3	ALX3-L168V	PRD	16	yes/-	no
Barrera et al., Science (2016)	ARX	ARX-L343Q	PRD	16	yes/-	no
Barrera et al., Science (2016)	PITX2	PITX2-L100Q	PRD	16	no	no
This study	SIX6	SIX6-L143I	SINE	16	yes/-	no
This study	SIX6	SIX6-L143M	SINE	16	no	no
This study	SIX6	SIX6-L143V	SINE	16	yes/-	yes
Barrera et al., Science (2016)	HESX1	HESX1-N125S	PRD	18	no	no
This study	NKX2-6	NKX2-6-R150C	ANTP/NKL	19	yes/-	no
This study	MSX2	MSX2-F161Y	ANTP/NKL	20	no	no
This study	NKX2-6	NKX2-6-F151L	ANTP/NKL	20	yes/-	no
This study	PROP1	PROP1-F88S	PRD	20	yes/-	no
This study	PRRX1	PRRX1-F113S	PRD	20	yes/-	no
Barrera et al., Science (2016)	HOXD13	HOXD13-I297V	ANTP/HOXL	22	no	no
Barrera et al., Science (2016)	HOXD13	HOXD13-N298S	ANTP/HOXL	23	no	no
Barrera et al., Science (2016)	NKX2-5	NKX2-5-R161P	ANTP/NKL	24	no	no
Barrera et al., Science (2016)	PITX2	PITX2-R108H	PRD	24	yes/-	yes
This study	VENTX	VENTX-Y115F	ANTP/NKL	25	yes/-	yes
Barrera et al., Science (2016)	ARX	ARX-P353L	PRD	26	no	yes
Barrera et al., Science (2016)	ARX	ARX-P353R	PRD	26	yes/-	no
This study	NKX2-4	NKX2-4-P217L	ANTP/NKL	29	no	no
This study	NKX3-2	NKX3-2-P234S	ANTP/NKL	29	no	no
Barrera et al., Science (2016)	PITX2	PITX2-T114P	PRD	30	yes/-	no
This study	HOXC9	HOXC9-R222W	ANTP/HOXL	31	yes/-	no
Barrera et al., Science (2016)	HOXD13	HOXD13-R306W	ANTP/HOXL	31	yes/-	yes
This study	PAX4	PAX4-R200K	PRD	31	no	no
This study	PAX4	PAX4-R200Q	PRD	31	no	no
This study	PROP1	PROP1-R99H	PRD	31	no	no
Barrera et al., Science (2016)	PROP1	PROP1-R99Q	PRD	31	yes/-	no
This study	VENTX	VENTX-R121Q	ANTP/NKL	31	yes/-	yes
This study	HOXD13	HOXD13-T313A	ANTP/HOXL	38	no	no
This study	HOXD13	HOXD13-T313R	ANTP/HOXL	38	yes/-	no
This study	SIX6	SIX6-T165A	SINE	38	no	yes
This study	SIX6	SIX6-T165G	SINE	38	no	yes
This study	SIX6	SIX6-T165I	SINE	38	no	no
This study	SIX6	SIX6-T165P	SINE	38	yes/-	yes
This study	SIX6	SIX6-L167I	SINE	40	no	yes
This study	SIX6	SIX6-L167M	SINE	40	yes/-	yes
This study	SIX6	SIX6-L167V	SINE	40	no	no
Barrera et al., Science (2016)	HOXD13	HOXD13-S316C	ANTP/HOXL	41	no	no
Barrera et al., Science (2016)	HESX1	HESX1-E149K	PRD	42	no	no
This study	HOXA2	HOXA2-R185K	ANTP/HOXL	43	no	no
This study	HOXA2	HOXA2-R185T	ANTP/HOXL	43	no	no
This study	NKX2-4	NKX2-4-T231S	ANTP/NKL	43	no	no
This study	VAX1	VAX1-T142I	ANTP/NKL	43	no	no
Barrera et al., Science (2016)	PROP1	PROP1-R112Q	PRD	44	no	yes
Barrera et al., Science (2016)	NKX2-5	NKX2-5-K183E	ANTP/NKL	46	yes/-	yes
Barrera et al., Science (2016)	PITX2	PITX2-R130W	PRD	46	yes/-	no
Barrera et al., Science (2016)	HOXD13	HOXD13-I322L	ANTP/HOXL	47	no	yes
This study	HOXA4	HOXA4-W262F	ANTP/HOXL	48	yes/-	yes
This study	HOXA4	HOXA4-W262R	ANTP/HOXL	48	yes/-	no
This study	HOXA7	HOXA7-W177C	ANTP/HOXL	48	yes/-	no
This study	PITX2	PITX2-W132L	PRD	48	yes/-	no
Barrera et al., Science (2016)	HOXD13	HOXD13-Q325K	ANTP/HOXL	50	yes/-	yes
Barrera et al., Science (2016)	HOXD13	HOXD13-Q325R	ANTP/HOXL	50	no	yes
This study	ALX3	ALX3-N203Q	PRD	51	yes/-	no
This study	ALX3	ALX3-N203S	PRD	51	yes/-	no
Barrera et al., Science (2016)	HESX1	HESX1-R160C	PRD	53	yes/-	no
Barrera et al., Science (2016)	NKX2-5	NKX2-5-R190C	ANTP/NKL	53	yes/-	yes
This study	HOXB6	HOXB6-K202E	ANTP/HOXL	57	yes/-	no
This study	PITX2	PITX2-R141K	PRD	57	no	no
This study	SHOX	SHOX-R173C	PRD	57	yes/-	no
This study	HESX1	HESX1-R165K	PRD	58	no	no
This study	MSX2	MSX2-R199I	ANTP/NKL	58	yes/-	yes
This study	NKX2-4	NKX2-4-R246Q	ANTP/NKL	58	yes/+	yes
This study	PAX4	PAX4-R227W	PRD	58	yes/-	no
This study	VAX1	VAX1-K157R	ANTP/NKL	58	no	no
