## Supplementary Table 3 for "DNA binding analysis of rare variants in homeodomains reveals novel homeodomain specificity-determining residues"

### Sheet: new_clone_sequences+conditions
Gene	Allele	Replicate	[TF] (nM)	Buffer	Clone sequence
ALX1	REF	R3	200	PBS	ELGDKCDSNVSSSKKRRHRTTFTSLQLEELEKVFQKTHYPDVYVREQLALRTELTEARVQVWFQNRRAKWRKRERYGQIQQAKSHFA
ALX1	L144R	R3	200	PBS	ELGDKCDSNVSSSKKRRHRTTFTSLQREELEKVFQKTHYPDVYVREQLALRTELTEARVQVWFQNRRAKWRKRERYGQIQQAKSHFA
ALX1	L144V	R3	200	PBS	ELGDKCDSNVSSSKKRRHRTTFTSLQVEELEKVFQKTHYPDVYVREQLALRTELTEARVQVWFQNRRAKWRKRERYGQIQQAKSHFA
ALX1	REF	R3	200	PBS	ELGDKCDSNVSSSKKRRHRTTFTSLQLEELEKVFQKTHYPDVYVREQLALRTELTEARVQVWFQNRRAKWRKRERYGQIQQAKSHFA
ALX1	L144R	R3	200	PBS	ELGDKCDSNVSSSKKRRHRTTFTSLQREELEKVFQKTHYPDVYVREQLALRTELTEARVQVWFQNRRAKWRKRERYGQIQQAKSHFA
ALX1	L144V	R3	200	PBS	ELGDKCDSNVSSSKKRRHRTTFTSLQVEELEKVFQKTHYPDVYVREQLALRTELTEARVQVWFQNRRAKWRKRERYGQIQQAKSHFA
ALX3	REF	R1	200	PBS	GLPDSMELAKNKSKKRRNRTTFSTFQLEELEKVFQKTHYPDVYAREQLALRTDLTEARVQVWFQNRRAKWRKRERYGKIQEGRNPFT
ALX3	L168V	R1	200	PBS	GLPDSMELAKNKSKKRRNRTTFSTFQLEEVEKVFQKTHYPDVYAREQLALRTDLTEARVQVWFQNRRAKWRKRERYGKIQEGRNPFT
ALX3	L168Q	R1	200	PBS	GLPDSMELAKNKSKKRRNRTTFSTFQLEEQEKVFQKTHYPDVYAREQLALRTDLTEARVQVWFQNRRAKWRKRERYGKIQEGRNPFT
ALX3	N203S	R1	200	PBS	GLPDSMELAKNKSKKRRNRTTFSTFQLEELEKVFQKTHYPDVYAREQLALRTDLTEARVQVWFQSRRAKWRKRERYGKIQEGRNPFT
ALX3	N203Q	R1	200	PBS	GLPDSMELAKNKSKKRRNRTTFSTFQLEELEKVFQKTHYPDVYAREQLALRTDLTEARVQVWFQQRRAKWRKRERYGKIQEGRNPFT
ALX3	REF	R2	200	PBS	GLPDSMELAKNKSKKRRNRTTFSTFQLEELEKVFQKTHYPDVYAREQLALRTDLTEARVQVWFQNRRAKWRKRERYGKIQEGRNPFT
ALX3	N203Q	R2	200	PBS	GLPDSMELAKNKSKKRRNRTTFSTFQLEELEKVFQKTHYPDVYAREQLALRTDLTEARVQVWFQQRRAKWRKRERYGKIQEGRNPFT
ALX3	L168V	R2	200	PBS	GLPDSMELAKNKSKKRRNRTTFSTFQLEEVEKVFQKTHYPDVYAREQLALRTDLTEARVQVWFQNRRAKWRKRERYGKIQEGRNPFT
ALX3	L168Q	R2	200	PBS	GLPDSMELAKNKSKKRRNRTTFSTFQLEEQEKVFQKTHYPDVYAREQLALRTDLTEARVQVWFQNRRAKWRKRERYGKIQEGRNPFT
ALX3	N203S	R2	200	PBS	GLPDSMELAKNKSKKRRNRTTFSTFQLEELEKVFQKTHYPDVYAREQLALRTDLTEARVQVWFQSRRAKWRKRERYGKIQEGRNPFT
ALX3	REF	R3	200	PBS	GLPDSMELAKNKSKKRRNRTTFSTFQLEELEKVFQKTHYPDVYAREQLALRTDLTEARVQVWFQNRRAKWRKRERYGKIQEGRNPFT
ALX3	L168V	R3	200	PBS	GLPDSMELAKNKSKKRRNRTTFSTFQLEEVEKVFQKTHYPDVYAREQLALRTDLTEARVQVWFQNRRAKWRKRERYGKIQEGRNPFT
ALX3	L168Q	R3	200	PBS	GLPDSMELAKNKSKKRRNRTTFSTFQLEEQEKVFQKTHYPDVYAREQLALRTDLTEARVQVWFQNRRAKWRKRERYGKIQEGRNPFT
ALX4	REF	R1	200	PBS	SPLEKADSESNKGKKRRNRTTFTSYQLEELEKVFQKTHYPDVYAREQLAMRTDLTEARVQVWFQNRRAKWRKRERFGQMQQVRTHFS
ALX4	Q225E	R1	200	PBS	SPLEKADSESNKGKKRRNRTTFTSYELEELEKVFQKTHYPDVYAREQLAMRTDLTEARVQVWFQNRRAKWRKRERFGQMQQVRTHFS
ALX4	REF	R3	200	PBS	SPLEKADSESNKGKKRRNRTTFTSYQLEELEKVFQKTHYPDVYAREQLAMRTDLTEARVQVWFQNRRAKWRKRERFGQMQQVRTHFS
ALX4	Q225E	R3	200	PBS	SPLEKADSESNKGKKRRNRTTFTSYELEELEKVFQKTHYPDVYAREQLAMRTDLTEARVQVWFQNRRAKWRKRERFGQMQQVRTHFS
CRX	REF	R1	200	PBS	MHQAVPYPSAPRKQRRERTTFTRSQLEELEALFAKTQYPDVYAREEVALKINLPESRVQVWFKNRRAKCRQQRQQQKQQQQPPGGQ
CRX	R41L	R1	200	PBS	MHQAVPYPSAPRKQRLERTTFTRSQLEELEALFAKTQYPDVYAREEVALKINLPESRVQVWFKNRRAKCRQQRQQQKQQQQPPGGQ
CRX	E42D	R1	200	PBS	MHQAVPYPSAPRKQRRDRTTFTRSQLEELEALFAKTQYPDVYAREEVALKINLPESRVQVWFKNRRAKCRQQRQQQKQQQQPPGGQ
CRX	REF	R2	200	PBS	MHQAVPYPSAPRKQRRERTTFTRSQLEELEALFAKTQYPDVYAREEVALKINLPESRVQVWFKNRRAKCRQQRQQQKQQQQPPGGQ
CRX	R41L	R2	200	PBS	MHQAVPYPSAPRKQRLERTTFTRSQLEELEALFAKTQYPDVYAREEVALKINLPESRVQVWFKNRRAKCRQQRQQQKQQQQPPGGQ
CRX	E42D	R2	200	PBS	MHQAVPYPSAPRKQRRDRTTFTRSQLEELEALFAKTQYPDVYAREEVALKINLPESRVQVWFKNRRAKCRQQRQQQKQQQQPPGGQ
HESX1	REF	R1	200	PBS	ERLSLKRELSWYRGRRPRTAFTQNQIEVLENVFRVNCYPGIDIREDLAQKLNLEEDRIQIWFQNRRAKLKRSHRESQFLMAKKNFN
HESX1	R109Q	R1	200	PBS	ERLSLKRELSWYRGQRPRTAFTQNQIEVLENVFRVNCYPGIDIREDLAQKLNLEEDRIQIWFQNRRAKLKRSHRESQFLMAKKNFN
HESX1	P111T	R1	200	PBS	ERLSLKRELSWYRGRRTRTAFTQNQIEVLENVFRVNCYPGIDIREDLAQKLNLEEDRIQIWFQNRRAKLKRSHRESQFLMAKKNFN
HESX1	R165K	R1	200	PBS	ERLSLKRELSWYRGRRPRTAFTQNQIEVLENVFRVNCYPGIDIREDLAQKLNLEEDRIQIWFQNRRAKLKKSHRESQFLMAKKNFN
HESX1	F115L	R1	200	PBS	ERLSLKRELSWYRGRRPRTALTQNQIEVLENVFRVNCYPGIDIREDLAQKLNLEEDRIQIWFQNRRAKLKRSHRESQFLMAKKNFN
HESX1	REF	R3	200	PBS	ERLSLKRELSWYRGRRPRTAFTQNQIEVLENVFRVNCYPGIDIREDLAQKLNLEEDRIQIWFQNRRAKLKRSHRESQFLMAKKNFN
HESX1	P111T	R3	200	PBS	ERLSLKRELSWYRGRRTRTAFTQNQIEVLENVFRVNCYPGIDIREDLAQKLNLEEDRIQIWFQNRRAKLKRSHRESQFLMAKKNFN
HESX1	R165K	R3	200	PBS	ERLSLKRELSWYRGRRPRTAFTQNQIEVLENVFRVNCYPGIDIREDLAQKLNLEEDRIQIWFQNRRAKLKKSHRESQFLMAKKNFN
HESX1	R109Q	R3	200	PBS	ERLSLKRELSWYRGQRPRTAFTQNQIEVLENVFRVNCYPGIDIREDLAQKLNLEEDRIQIWFQNRRAKLKRSHRESQFLMAKKNFN
HOXA2	REF	R3	200	PBS	HKESLEIADGSGGGSRRLRTAYTNTQLLELEKEFHFNKYLCRPRRVEIAALLDLTERQVKVWFQNRRMKHKRQTQCKENQNSEGKCK
HOXA2	R185T	R3	200	PBS	HKESLEIADGSGGGSRRLRTAYTNTQLLELEKEFHFNKYLCRPRRVEIAALLDLTETQVKVWFQNRRMKHKRQTQCKENQNSEGKCK
HOXA2	REF	R3	200	PBS	HKESLEIADGSGGGSRRLRTAYTNTQLLELEKEFHFNKYLCRPRRVEIAALLDLTERQVKVWFQNRRMKHKRQTQCKENQNSEGKCK
HOXA2	R185T	R4	200	PBS	HKESLEIADGSGGGSRRLRTAYTNTQLLELEKEFHFNKYLCRPRRVEIAALLDLTETQVKVWFQNRRMKHKRQTQCKENQNSEGKCK
HOXA2	REF	R4	200	PBS	HKESLEIADGSGGGSRRLRTAYTNTQLLELEKEFHFNKYLCRPRRVEIAALLDLTERQVKVWFQNRRMKHKRQTQCKENQNSEGKCK
HOXA2	Y150S	R3	200	PBS	HKESLEIADGSGGGSRRLRTASTNTQLLELEKEFHFNKYLCRPRRVEIAALLDLTERQVKVWFQNRRMKHKRQTQCKENQNSEGKCK
HOXA2	R185K	R4	200	PBS	HKESLEIADGSGGGSRRLRTAYTNTQLLELEKEFHFNKYLCRPRRVEIAALLDLTEKQVKVWFQNRRMKHKRQTQCKENQNSEGKCK
HOXA2	R185T	R4	200	PBS	HKESLEIADGSGGGSRRLRTAYTNTQLLELEKEFHFNKYLCRPRRVEIAALLDLTETQVKVWFQNRRMKHKRQTQCKENQNSEGKCK
HOXA4	REF	R1	200	PBS	IHVSAVNPSYNGGEPKRSRTAYTRQQVLELEKEFHFNRYLTRRRRIEIAHTLCLSERQVKIWFQNRRMKWKKDHKLPNTKMRSSNSA
HOXA4	R217L	R1	200	PBS	IHVSAVNPSYNGGEPKLSRTAYTRQQVLELEKEFHFNRYLTRRRRIEIAHTLCLSERQVKIWFQNRRMKWKKDHKLPNTKMRSSNSA
HOXA4	W262F	R1	200	PBS	IHVSAVNPSYNGGEPKRSRTAYTRQQVLELEKEFHFNRYLTRRRRIEIAHTLCLSERQVKIFFQNRRMKWKKDHKLPNTKMRSSNSA
HOXA4	W262R	R1	200	PBS	IHVSAVNPSYNGGEPKRSRTAYTRQQVLELEKEFHFNRYLTRRRRIEIAHTLCLSERQVKIRFQNRRMKWKKDHKLPNTKMRSSNSA
HOXA4	REF	R2	200	PBS	IHVSAVNPSYNGGEPKRSRTAYTRQQVLELEKEFHFNRYLTRRRRIEIAHTLCLSERQVKIWFQNRRMKWKKDHKLPNTKMRSSNSA
HOXA4	R217L	R2	200	PBS	IHVSAVNPSYNGGEPKLSRTAYTRQQVLELEKEFHFNRYLTRRRRIEIAHTLCLSERQVKIWFQNRRMKWKKDHKLPNTKMRSSNSA
HOXA4	W262F	R2	200	PBS	IHVSAVNPSYNGGEPKRSRTAYTRQQVLELEKEFHFNRYLTRRRRIEIAHTLCLSERQVKIFFQNRRMKWKKDHKLPNTKMRSSNSA
HOXA4	W262R	R2	200	PBS	IHVSAVNPSYNGGEPKRSRTAYTRQQVLELEKEFHFNRYLTRRRRIEIAHTLCLSERQVKIRFQNRRMKWKKDHKLPNTKMRSSNSA
HOXA4	REF	R3	200	PBS	IHVSAVNPSYNGGEPKRSRTAYTRQQVLELEKEFHFNRYLTRRRRIEIAHTLCLSERQVKIWFQNRRMKWKKDHKLPNTKMRSSNSA
HOXA4	W262F	R3	200	PBS	IHVSAVNPSYNGGEPKRSRTAYTRQQVLELEKEFHFNRYLTRRRRIEIAHTLCLSERQVKIFFQNRRMKWKKDHKLPNTKMRSSNSA
HOXA7	REF	R1	200	PBS	NFRIYPWMRSSGPDRKRGRQTYTRYQTLELEKEFHFNRYLTRRRRIEIAHALCLTERQIKIWFQNRRMKWKKEHKDEGPTAAAAPEG
HOXA7	W177C	R1	200	PBS	NFRIYPWMRSSGPDRKRGRQTYTRYQTLELEKEFHFNRYLTRRRRIEIAHALCLTERQIKICFQNRRMKWKKEHKDEGPTAAAAPEG
HOXA7	REF	R3	200	PBS	NFRIYPWMRSSGPDRKRGRQTYTRYQTLELEKEFHFNRYLTRRRRIEIAHALCLTERQIKIWFQNRRMKWKKEHKDEGPTAAAAPEG
HOXA7	W177C	R3	200	PBS	NFRIYPWMRSSGPDRKRGRQTYTRYQTLELEKEFHFNRYLTRRRRIEIAHALCLTERQIKICFQNRRMKWKKEHKDEGPTAAAAPEG
HOXB4	REF	R2	200	PBS	VHVSTVNPNYAGGEPKRSRTAYTRQQVLELEKEFHYNRYLTRRRRVEIAHALCLSERQIKIWFQNRRMKWKKDHKLPNTKIRSGGAA
HOXB4	V174I	R2	200	PBS	VHVSTVNPNYAGGEPKRSRTAYTRQQILELEKEFHYNRYLTRRRRVEIAHALCLSERQIKIWFQNRRMKWKKDHKLPNTKIRSGGAA
HOXB4	REF	R3	200	PBS	VHVSTVNPNYAGGEPKRSRTAYTRQQVLELEKEFHYNRYLTRRRRVEIAHALCLSERQIKIWFQNRRMKWKKDHKLPNTKIRSGGAA
HOXB4	V174I	R3	200	PBS	VHVSTVNPNYAGGEPKRSRTAYTRQQILELEKEFHYNRYLTRRRRVEIAHALCLSERQIKIWFQNRRMKWKKDHKLPNTKIRSGGAA
HOXB6	REF	R1	200	PBS	QRMNSCNSSSFGPSGRRGRQTYTRYQTLELEKEFHYNRYLTRRRRIEIAHALCLTERQIKIWFQNRRMKWKKESKLLSASQLSAEEE
HOXB6	K202E	R1	200	PBS	QRMNSCNSSSFGPSGRRGRQTYTRYQTLELEKEFHYNRYLTRRRRIEIAHALCLTERQIKIWFQNRRMKWEKESKLLSASQLSAEEE
HOXB6	REF	R2	200	PBS	QRMNSCNSSSFGPSGRRGRQTYTRYQTLELEKEFHYNRYLTRRRRIEIAHALCLTERQIKIWFQNRRMKWKKESKLLSASQLSAEEE
HOXB6	K202E	R2	200	PBS	QRMNSCNSSSFGPSGRRGRQTYTRYQTLELEKEFHYNRYLTRRRRIEIAHALCLTERQIKIWFQNRRMKWEKESKLLSASQLSAEEE
HOXB9	REF	R1	200	PBS	DQTNPSANWLHARSSRKKRCPYTKYQTLELEKEFLFNMYLTRDRRHEVARLLNLSERQVKIWFQNRRMKMKKMNKEQGKE
HOXB9	R186Q	R1	200	PBS	DQTNPSANWLHARSSQKKRCPYTKYQTLELEKEFLFNMYLTRDRRHEVARLLNLSERQVKIWFQNRRMKMKKMNKEQGKE
HOXB9	T197M	R1	200	PBS	DQTNPSANWLHARSSRKKRCPYTKYQMLELEKEFLFNMYLTRDRRHEVARLLNLSERQVKIWFQNRRMKMKKMNKEQGKE
HOXB9	REF	R2	200	PBS	DQTNPSANWLHARSSRKKRCPYTKYQTLELEKEFLFNMYLTRDRRHEVARLLNLSERQVKIWFQNRRMKMKKMNKEQGKE
HOXB9	R186Q	R2	200	PBS	DQTNPSANWLHARSSQKKRCPYTKYQTLELEKEFLFNMYLTRDRRHEVARLLNLSERQVKIWFQNRRMKMKKMNKEQGKE
HOXB9	T197M	R2	200	PBS	DQTNPSANWLHARSSRKKRCPYTKYQMLELEKEFLFNMYLTRDRRHEVARLLNLSERQVKIWFQNRRMKMKKMNKEQGKE
HOXC10	REF	R1	200	PBS	KAENTTGNWLTAKSGRKKRCPYTKHQTLELEKEFLFNMYLTRERRLEISKTINLTDRQVKIWFQNRRMKLKKMNRENRIRELTSNFN
HOXC10	K271E	R1	200	PBS	KAENTTGNWLTAKSGRKERCPYTKHQTLELEKEFLFNMYLTRERRLEISKTINLTDRQVKIWFQNRRMKLKKMNRENRIRELTSNFN
HOXC10	REF	R3	200	PBS	KAENTTGNWLTAKSGRKKRCPYTKHQTLELEKEFLFNMYLTRERRLEISKTINLTDRQVKIWFQNRRMKLKKMNRENRIRELTSNFN
HOXC10	K271E	R3	200	PBS	KAENTTGNWLTAKSGRKERCPYTKHQTLELEKEFLFNMYLTRERRLEISKTINLTDRQVKIWFQNRRMKLKKMNRENRIRELTSNFN
HOXC9	REF	R1	200	PBS	DPSNPVANWIHARSTRKKRCPYTKYQTLELEKEFLFNMYLTRDRRYEVARVLNLTERQVKIWFQNRRMKMKKMNKEKTDKEQS
HOXC9	R193K	R1	200	PBS	DPSNPVANWIHARSTKKKRCPYTKYQTLELEKEFLFNMYLTRDRRYEVARVLNLTERQVKIWFQNRRMKMKKMNKEKTDKEQS
HOXC9	K195R	R1	200	PBS	DPSNPVANWIHARSTRKRRCPYTKYQTLELEKEFLFNMYLTRDRRYEVARVLNLTERQVKIWFQNRRMKMKKMNKEKTDKEQS
HOXC9	R222W	R1	200	PBS	DPSNPVANWIHARSTRKKRCPYTKYQTLELEKEFLFNMYLTRDRWYEVARVLNLTERQVKIWFQNRRMKMKKMNKEKTDKEQS
HOXC9	REF	R2	200	PBS	DPSNPVANWIHARSTRKKRCPYTKYQTLELEKEFLFNMYLTRDRRYEVARVLNLTERQVKIWFQNRRMKMKKMNKEKTDKEQS
HOXC9	R193K	R2	200	PBS	DPSNPVANWIHARSTKKKRCPYTKYQTLELEKEFLFNMYLTRDRRYEVARVLNLTERQVKIWFQNRRMKMKKMNKEKTDKEQS
HOXC9	K195R	R2	200	PBS	DPSNPVANWIHARSTRKRRCPYTKYQTLELEKEFLFNMYLTRDRRYEVARVLNLTERQVKIWFQNRRMKMKKMNKEKTDKEQS
HOXC9	R222W	R2	200	PBS	DPSNPVANWIHARSTRKKRCPYTKYQTLELEKEFLFNMYLTRDRWYEVARVLNLTERQVKIWFQNRRMKMKKMNKEKTDKEQS
HOXC9	REF	R3	200	PBS	DPSNPVANWIHARSTRKKRCPYTKYQTLELEKEFLFNMYLTRDRRYEVARVLNLTERQVKIWFQNRRMKMKKMNKEKTDKEQS
HOXC9	R222W	R3	200	PBS	DPSNPVANWIHARSTRKKRCPYTKYQTLELEKEFLFNMYLTRDRWYEVARVLNLTERQVKIWFQNRRMKMKKMNKEKTDKEQS
HOXD13	REF	R1	200	PBS	TSLYKKVGTVALNQPDMCVYRRGRKKRVPYTKLQLKELENEYAINKFINKDKRRRISAATNLSERQVTIWFQNRRVKDKKIVSKLKDTVS
HOXD13	T313A	R1	200	PBS	TSLYKKVGTVALNQPDMCVYRRGRKKRVPYTKLQLKELENEYAINKFINKDKRRRISAAANLSERQVTIWFQNRRVKDKKIVSKLKDTVS
HOXD13	T313R	R1	200	PBS	TSLYKKVGTVALNQPDMCVYRRGRKKRVPYTKLQLKELENEYAINKFINKDKRRRISAARNLSERQVTIWFQNRRVKDKKIVSKLKDTVS
HOXD13	REF	R3	200	PBS	TSLYKKVGTVALNQPDMCVYRRGRKKRVPYTKLQLKELENEYAINKFINKDKRRRISAATNLSERQVTIWFQNRRVKDKKIVSKLKDTVS
HOXD13	T313A	R3	200	PBS	TSLYKKVGTVALNQPDMCVYRRGRKKRVPYTKLQLKELENEYAINKFINKDKRRRISAAANLSERQVTIWFQNRRVKDKKIVSKLKDTVS
HOXD13	T313R	R3	200	PBS	TSLYKKVGTVALNQPDMCVYRRGRKKRVPYTKLQLKELENEYAINKFINKDKRRRISAARNLSERQVTIWFQNRRVKDKKIVSKLKDTVS
HOXD13	REF	R4	200	PBS	TSLYKKVGTVALNQPDMCVYRRGRKKRVPYTKLQLKELENEYAINKFINKDKRRRISAATNLSERQVTIWFQNRRVKDKKIVSKLKDTVS
HOXD13	T313A	R4	200	PBS	TSLYKKVGTVALNQPDMCVYRRGRKKRVPYTKLQLKELENEYAINKFINKDKRRRISAAANLSERQVTIWFQNRRVKDKKIVSKLKDTVS
MSX2	REF	R1	200	PBS	SPTTCTLRKHKTNRKPRTPFTTSQLLALERKFRQKQYLSIAERAEFSSSLNLTETQVKIWFQNRRAKAKRLQEAELEKLKMAAKP
MSX2	F161Y	R1	200	PBS	SPTTCTLRKHKTNRKPRTPFTTSQLLALERKYRQKQYLSIAERAEFSSSLNLTETQVKIWFQNRRAKAKRLQEAELEKLKMAAKP
MSX2	R199I	R1	200	PBS	SPTTCTLRKHKTNRKPRTPFTTSQLLALERKFRQKQYLSIAERAEFSSSLNLTETQVKIWFQNRRAKAKILQEAELEKLKMAAKP
MSX2	REF	R2	200	PBS	SPTTCTLRKHKTNRKPRTPFTTSQLLALERKFRQKQYLSIAERAEFSSSLNLTETQVKIWFQNRRAKAKRLQEAELEKLKMAAKP
MSX2	F161Y	R2	200	PBS	SPTTCTLRKHKTNRKPRTPFTTSQLLALERKYRQKQYLSIAERAEFSSSLNLTETQVKIWFQNRRAKAKRLQEAELEKLKMAAKP
MSX2	R199I	R2	200	PBS	SPTTCTLRKHKTNRKPRTPFTTSQLLALERKFRQKQYLSIAERAEFSSSLNLTETQVKIWFQNRRAKAKILQEAELEKLKMAAKP
MSX2	REF	R2	200	PBS	SPTTCTLRKHKTNRKPRTPFTTSQLLALERKFRQKQYLSIAERAEFSSSLNLTETQVKIWFQNRRAKAKRLQEAELEKLKMAAKP
MSX2	F161Y	R2	200	PBS	SPTTCTLRKHKTNRKPRTPFTTSQLLALERKYRQKQYLSIAERAEFSSSLNLTETQVKIWFQNRRAKAKRLQEAELEKLKMAAKP
MSX2	R199I	R2	200	PBS	SPTTCTLRKHKTNRKPRTPFTTSQLLALERKFRQKQYLSIAERAEFSSSLNLTETQVKIWFQNRRAKAKILQEAELEKLKMAAKP
NKX2-4	REF	R1	200	PBS	SLGPLHAAAAAAAPRRKRRVLFSQAQVYELERRFKQQKYLSAPEREHLASMIHLTPTQVKIWFQNHRYKMKRQAKDKAAQQLQQEGG
NKX2-4	P217L	R1	200	PBS	SLGPLHAAAAAAAPRRKRRVLFSQAQVYELERRFKQQKYLSALEREHLASMIHLTPTQVKIWFQNHRYKMKRQAKDKAAQQLQQEGG
NKX2-4	T231S	R1	200	PBS	SLGPLHAAAAAAAPRRKRRVLFSQAQVYELERRFKQQKYLSAPEREHLASMIHLTPSQVKIWFQNHRYKMKRQAKDKAAQQLQQEGG
NKX2-4	R246Q	R1	200	PBS	SLGPLHAAAAAAAPRRKRRVLFSQAQVYELERRFKQQKYLSAPEREHLASMIHLTPTQVKIWFQNHRYKMKQQAKDKAAQQLQQEGG
NKX2-4	REF	R2	200	PBS	SLGPLHAAAAAAAPRRKRRVLFSQAQVYELERRFKQQKYLSAPEREHLASMIHLTPTQVKIWFQNHRYKMKRQAKDKAAQQLQQEGG
NKX2-4	P217L	R2	200	PBS	SLGPLHAAAAAAAPRRKRRVLFSQAQVYELERRFKQQKYLSALEREHLASMIHLTPTQVKIWFQNHRYKMKRQAKDKAAQQLQQEGG
NKX2-4	T231S	R2	200	PBS	SLGPLHAAAAAAAPRRKRRVLFSQAQVYELERRFKQQKYLSAPEREHLASMIHLTPSQVKIWFQNHRYKMKRQAKDKAAQQLQQEGG
NKX2-4	R246Q	R2	200	PBS	SLGPLHAAAAAAAPRRKRRVLFSQAQVYELERRFKQQKYLSAPEREHLASMIHLTPTQVKIWFQNHRYKMKQQAKDKAAQQLQQEGG
NKX2-4	REF	R3	200	PBS	SLGPLHAAAAAAAPRRKRRVLFSQAQVYELERRFKQQKYLSAPEREHLASMIHLTPTQVKIWFQNHRYKMKRQAKDKAAQQLQQEGG
NKX2-4	P217L	R3	200	PBS	SLGPLHAAAAAAAPRRKRRVLFSQAQVYELERRFKQQKYLSALEREHLASMIHLTPTQVKIWFQNHRYKMKRQAKDKAAQQLQQEGG
NKX2-4	R246Q	R3	200	PBS	SLGPLHAAAAAAAPRRKRRVLFSQAQVYELERRFKQQKYLSAPEREHLASMIHLTPTQVKIWFQNHRYKMKQQAKDKAAQQLQQEGG
NKX2-5	REF	R3	200	PBS	TEADNAERPRARRRRKPRVLFSQAQVYELERRFKQQRYLSAPERDQLASVLKLTSTQVKIWFQNRRYKCKRQRQDQTLELVGLPPP
NKX2-5	R139K	R3	200	PBS	TEADNAERPRARRRKKPRVLFSQAQVYELERRFKQQRYLSAPERDQLASVLKLTSTQVKIWFQNRRYKCKRQRQDQTLELVGLPPP
NKX2-5	REF	R3	200	PBS	TEADNAERPRARRRRKPRVLFSQAQVYELERRFKQQRYLSAPERDQLASVLKLTSTQVKIWFQNRRYKCKRQRQDQTLELVGLPPP
NKX2-5	R139K	R3	200	PBS	TEADNAERPRARRRKKPRVLFSQAQVYELERRFKQQRYLSAPERDQLASVLKLTSTQVKIWFQNRRYKCKRQRQDQTLELVGLPPP
NKX2-6	REF	R1	200	PBS	SVRGGRSEQPKARQRRKPRVLFSQAQVLALERRFKQQRYLSAPEREHLASALQLTSTQVKIWFQNRRYKCKRQRQDKSLELAGHPLT
NKX2-6	F151L	R1	200	PBS	SVRGGRSEQPKARQRRKPRVLFSQAQVLALERRLKQQRYLSAPEREHLASALQLTSTQVKIWFQNRRYKCKRQRQDKSLELAGHPLT
NKX2-6	REF	R3	200	PBS	SVRGGRSEQPKARQRRKPRVLFSQAQVLALERRFKQQRYLSAPEREHLASALQLTSTQVKIWFQNRRYKCKRQRQDKSLELAGHPLT
NKX2-6	F151L	R3	200	PBS	SVRGGRSEQPKARQRRKPRVLFSQAQVLALERRLKQQRYLSAPEREHLASALQLTSTQVKIWFQNRRYKCKRQRQDKSLELAGHPLT
NKX2-6	REF	R1	200	PBS	SVRGGRSEQPKARQRRKPRVLFSQAQVLALERRFKQQRYLSAPEREHLASALQLTSTQVKIWFQNRRYKCKRQRQDKSLELAGHPLT
NKX2-6	R150C	R1	200	PBS	SVRGGRSEQPKARQRRKPRVLFSQAQVLALERCFKQQRYLSAPEREHLASALQLTSTQVKIWFQNRRYKCKRQRQDKSLELAGHPLT
NKX2-6	REF	R3	200	PBS	SVRGGRSEQPKARQRRKPRVLFSQAQVLALERRFKQQRYLSAPEREHLASALQLTSTQVKIWFQNRRYKCKRQRQDKSLELAGHPLT
NKX2-6	R150C	R3	200	PBS	SVRGGRSEQPKARQRRKPRVLFSQAQVLALERCFKQQRYLSAPEREHLASALQLTSTQVKIWFQNRRYKCKRQRQDKSLELAGHPLT
NKX3-2	REF	R1	200	PBS	VAEEEEEPAAPKPRKKRSRAAFSHAQVFELERRFNHQRYLSGPERADLAASLKLTETQVKIWFQNRRYKTKRRQMAADLLASAPAAK
NKX3-2	P234S	R1	200	PBS	VAEEEEEPAAPKPRKKRSRAAFSHAQVFELERRFNHQRYLSGSERADLAASLKLTETQVKIWFQNRRYKTKRRQMAADLLASAPAAK
NKX3-2	REF	R2	200	PBS	VAEEEEEPAAPKPRKKRSRAAFSHAQVFELERRFNHQRYLSGPERADLAASLKLTETQVKIWFQNRRYKTKRRQMAADLLASAPAAK
NKX3-2	P234S	R2	200	PBS	VAEEEEEPAAPKPRKKRSRAAFSHAQVFELERRFNHQRYLSGSERADLAASLKLTETQVKIWFQNRRYKTKRRQMAADLLASAPAAK
PAX4	REF	R1	200	PBS	MNQLGGLFVNGRPLPLDTRQQIVRLAVSGMRPCDISRILKVSNGCVSKILGRYYRTGVLEPKGIGGSKPRLATPPVVARIAQLKGECPALFAWEIQRQLCAEGLCTQDKTPSVSSINRVLRALQEDQGLPCTRLRSPAVLAPAVLTPHSGSETPRGTHPGTGHRNRTIFSPSQAEALEKEFQRGQYPDSVARGKLATATSLPEDTVRVWFSNRRAKWRRQEKLKWEMQLPGASQ
PAX4	F177V	R1	200	PBS	MNQLGGLFVNGRPLPLDTRQQIVRLAVSGMRPCDISRILKVSNGCVSKILGRYYRTGVLEPKGIGGSKPRLATPPVVARIAQLKGECPALFAWEIQRQLCAEGLCTQDKTPSVSSINRVLRALQEDQGLPCTRLRSPAVLAPAVLTPHSGSETPRGTHPGTGHRNRTIVSPSQAEALEKEFQRGQYPDSVARGKLATATSLPEDTVRVWFSNRRAKWRRQEKLKWEMQLPGASQ
PAX4	F177Y	R1	200	PBS	MNQLGGLFVNGRPLPLDTRQQIVRLAVSGMRPCDISRILKVSNGCVSKILGRYYRTGVLEPKGIGGSKPRLATPPVVARIAQLKGECPALFAWEIQRQLCAEGLCTQDKTPSVSSINRVLRALQEDQGLPCTRLRSPAVLAPAVLTPHSGSETPRGTHPGTGHRNRTIYSPSQAEALEKEFQRGQYPDSVARGKLATATSLPEDTVRVWFSNRRAKWRRQEKLKWEMQLPGASQ
PAX4	R200K	R1	200	PBS	MNQLGGLFVNGRPLPLDTRQQIVRLAVSGMRPCDISRILKVSNGCVSKILGRYYRTGVLEPKGIGGSKPRLATPPVVARIAQLKGECPALFAWEIQRQLCAEGLCTQDKTPSVSSINRVLRALQEDQGLPCTRLRSPAVLAPAVLTPHSGSETPRGTHPGTGHRNRTIFSPSQAEALEKEFQRGQYPDSVAKGKLATATSLPEDTVRVWFSNRRAKWRRQEKLKWEMQLPGASQ
PAX4	R200Q	R1	200	PBS	MNQLGGLFVNGRPLPLDTRQQIVRLAVSGMRPCDISRILKVSNGCVSKILGRYYRTGVLEPKGIGGSKPRLATPPVVARIAQLKGECPALFAWEIQRQLCAEGLCTQDKTPSVSSINRVLRALQEDQGLPCTRLRSPAVLAPAVLTPHSGSETPRGTHPGTGHRNRTIFSPSQAEALEKEFQRGQYPDSVAQGKLATATSLPEDTVRVWFSNRRAKWRRQEKLKWEMQLPGASQ
PAX4	R227W	R1	200	PBS	MNQLGGLFVNGRPLPLDTRQQIVRLAVSGMRPCDISRILKVSNGCVSKILGRYYRTGVLEPKGIGGSKPRLATPPVVARIAQLKGECPALFAWEIQRQLCAEGLCTQDKTPSVSSINRVLRALQEDQGLPCTRLRSPAVLAPAVLTPHSGSETPRGTHPGTGHRNRTIFSPSQAEALEKEFQRGQYPDSVARGKLATATSLPEDTVRVWFSNRRAKWRWQEKLKWEMQLPGASQ
PAX4	REF	R3	200	PBS	MNQLGGLFVNGRPLPLDTRQQIVRLAVSGMRPCDISRILKVSNGCVSKILGRYYRTGVLEPKGIGGSKPRLATPPVVARIAQLKGECPALFAWEIQRQLCAEGLCTQDKTPSVSSINRVLRALQEDQGLPCTRLRSPAVLAPAVLTPHSGSETPRGTHPGTGHRNRTIFSPSQAEALEKEFQRGQYPDSVARGKLATATSLPEDTVRVWFSNRRAKWRRQEKLKWEMQLPGASQ
PAX4	R200K	R3	200	PBS	MNQLGGLFVNGRPLPLDTRQQIVRLAVSGMRPCDISRILKVSNGCVSKILGRYYRTGVLEPKGIGGSKPRLATPPVVARIAQLKGECPALFAWEIQRQLCAEGLCTQDKTPSVSSINRVLRALQEDQGLPCTRLRSPAVLAPAVLTPHSGSETPRGTHPGTGHRNRTIFSPSQAEALEKEFQRGQYPDSVAKGKLATATSLPEDTVRVWFSNRRAKWRRQEKLKWEMQLPGASQ
PAX4	REF	R3	200	PBS	MNQLGGLFVNGRPLPLDTRQQIVRLAVSGMRPCDISRILKVSNGCVSKILGRYYRTGVLEPKGIGGSKPRLATPPVVARIAQLKGECPALFAWEIQRQLCAEGLCTQDKTPSVSSINRVLRALQEDQGLPCTRLRSPAVLAPAVLTPHSGSETPRGTHPGTGHRNRTIFSPSQAEALEKEFQRGQYPDSVARGKLATATSLPEDTVRVWFSNRRAKWRRQEKLKWEMQLPGASQ
PAX4	F177V	R3	200	PBS	MNQLGGLFVNGRPLPLDTRQQIVRLAVSGMRPCDISRILKVSNGCVSKILGRYYRTGVLEPKGIGGSKPRLATPPVVARIAQLKGECPALFAWEIQRQLCAEGLCTQDKTPSVSSINRVLRALQEDQGLPCTRLRSPAVLAPAVLTPHSGSETPRGTHPGTGHRNRTIVSPSQAEALEKEFQRGQYPDSVARGKLATATSLPEDTVRVWFSNRRAKWRRQEKLKWEMQLPGASQ
PAX4	F177Y	R3	200	PBS	MNQLGGLFVNGRPLPLDTRQQIVRLAVSGMRPCDISRILKVSNGCVSKILGRYYRTGVLEPKGIGGSKPRLATPPVVARIAQLKGECPALFAWEIQRQLCAEGLCTQDKTPSVSSINRVLRALQEDQGLPCTRLRSPAVLAPAVLTPHSGSETPRGTHPGTGHRNRTIYSPSQAEALEKEFQRGQYPDSVARGKLATATSLPEDTVRVWFSNRRAKWRRQEKLKWEMQLPGASQ
PAX4	R227W	R3	200	PBS	MNQLGGLFVNGRPLPLDTRQQIVRLAVSGMRPCDISRILKVSNGCVSKILGRYYRTGVLEPKGIGGSKPRLATPPVVARIAQLKGECPALFAWEIQRQLCAEGLCTQDKTPSVSSINRVLRALQEDQGLPCTRLRSPAVLAPAVLTPHSGSETPRGTHPGTGHRNRTIFSPSQAEALEKEFQRGQYPDSVARGKLATATSLPEDTVRVWFSNRRAKWRWQEKLKWEMQLPGASQ
PAX4	R200K	R3	200	PBS	MNQLGGLFVNGRPLPLDTRQQIVRLAVSGMRPCDISRILKVSNGCVSKILGRYYRTGVLEPKGIGGSKPRLATPPVVARIAQLKGECPALFAWEIQRQLCAEGLCTQDKTPSVSSINRVLRALQEDQGLPCTRLRSPAVLAPAVLTPHSGSETPRGTHPGTGHRNRTIFSPSQAEALEKEFQRGQYPDSVAKGKLATATSLPEDTVRVWFSNRRAKWRRQEKLKWEMQLPGASQ
PAX4	REF	R4	200	PBS	MNQLGGLFVNGRPLPLDTRQQIVRLAVSGMRPCDISRILKVSNGCVSKILGRYYRTGVLEPKGIGGSKPRLATPPVVARIAQLKGECPALFAWEIQRQLCAEGLCTQDKTPSVSSINRVLRALQEDQGLPCTRLRSPAVLAPAVLTPHSGSETPRGTHPGTGHRNRTIFSPSQAEALEKEFQRGQYPDSVARGKLATATSLPEDTVRVWFSNRRAKWRRQEKLKWEMQLPGASQ
PAX4	R227W	R4	200	PBS	MNQLGGLFVNGRPLPLDTRQQIVRLAVSGMRPCDISRILKVSNGCVSKILGRYYRTGVLEPKGIGGSKPRLATPPVVARIAQLKGECPALFAWEIQRQLCAEGLCTQDKTPSVSSINRVLRALQEDQGLPCTRLRSPAVLAPAVLTPHSGSETPRGTHPGTGHRNRTIFSPSQAEALEKEFQRGQYPDSVARGKLATATSLPEDTVRVWFSNRRAKWRWQEKLKWEMQLPGASQ
PAX4	R200Q	R4	200	PBS	MNQLGGLFVNGRPLPLDTRQQIVRLAVSGMRPCDISRILKVSNGCVSKILGRYYRTGVLEPKGIGGSKPRLATPPVVARIAQLKGECPALFAWEIQRQLCAEGLCTQDKTPSVSSINRVLRALQEDQGLPCTRLRSPAVLAPAVLTPHSGSETPRGTHPGTGHRNRTIFSPSQAEALEKEFQRGQYPDSVAQGKLATATSLPEDTVRVWFSNRRAKWRRQEKLKWEMQLPGASQ
PAX4	R200K	R4	200	PBS	MNQLGGLFVNGRPLPLDTRQQIVRLAVSGMRPCDISRILKVSNGCVSKILGRYYRTGVLEPKGIGGSKPRLATPPVVARIAQLKGECPALFAWEIQRQLCAEGLCTQDKTPSVSSINRVLRALQEDQGLPCTRLRSPAVLAPAVLTPHSGSETPRGTHPGTGHRNRTIFSPSQAEALEKEFQRGQYPDSVAKGKLATATSLPEDTVRVWFSNRRAKWRRQEKLKWEMQLPGASQ
PITX2	REF	R1	200	PBS	EDVGAEDPSKKKRQRRQRTHFTSQQLQELEATFQRNRYPDMSTREEIAVWTNLTEARVRVWFKNRRAKWRKRERNQQAELCKNGFG
PITX2	W132L	R1	200	PBS	EDVGAEDPSKKKRQRRQRTHFTSQQLQELEATFQRNRYPDMSTREEIAVWTNLTEARVRVLFKNRRAKWRKRERNQQAELCKNGFG
PITX2	R141K	R1	200	PBS	EDVGAEDPSKKKRQRRQRTHFTSQQLQELEATFQRNRYPDMSTREEIAVWTNLTEARVRVWFKNRRAKWKKRERNQQAELCKNGFG
PITX2	REF	R3	200	PBS	EDVGAEDPSKKKRQRRQRTHFTSQQLQELEATFQRNRYPDMSTREEIAVWTNLTEARVRVWFKNRRAKWRKRERNQQAELCKNGFG
PITX2	R141K	R3	200	PBS	EDVGAEDPSKKKRQRRQRTHFTSQQLQELEATFQRNRYPDMSTREEIAVWTNLTEARVRVWFKNRRAKWKKRERNQQAELCKNGFG
PROP1	REF	R1	200	PBS	FSPQGGQRGRPHSRRRHRTTFSPVQLEQLESAFGRNQYPDIWARESLARDTGLSEARIQVWFQNRRAKQRKQERSLLQPLAHLSPA
PROP1	F88S	R1	200	PBS	FSPQGGQRGRPHSRRRHRTTFSPVQLEQLESASGRNQYPDIWARESLARDTGLSEARIQVWFQNRRAKQRKQERSLLQPLAHLSPA
PROP1	R99H	R1	200	PBS	FSPQGGQRGRPHSRRRHRTTFSPVQLEQLESAFGRNQYPDIWAHESLARDTGLSEARIQVWFQNRRAKQRKQERSLLQPLAHLSPA
PROP1	REF	R3	200	PBS	FSPQGGQRGRPHSRRRHRTTFSPVQLEQLESAFGRNQYPDIWARESLARDTGLSEARIQVWFQNRRAKQRKQERSLLQPLAHLSPA
PROP1	F88S	R3	200	PBS	FSPQGGQRGRPHSRRRHRTTFSPVQLEQLESASGRNQYPDIWARESLARDTGLSEARIQVWFQNRRAKQRKQERSLLQPLAHLSPA
PROP1	R99H	R3	200	PBS	FSPQGGQRGRPHSRRRHRTTFSPVQLEQLESAFGRNQYPDIWAHESLARDTGLSEARIQVWFQNRRAKQRKQERSLLQPLAHLSPA
PRRX1	REF	R1	200	PBS	DNDQLNSEEKKKRKQRRNRTTFNSSQLQALERVFERTHYPDAFVREDLARRVNLTEARVQVWFQNRRAKFRRNERAMLANKNASLLK
PRRX1	F113S	R1	200	PBS	DNDQLNSEEKKKRKQRRNRTTFNSSQLQALERVSERTHYPDAFVREDLARRVNLTEARVQVWFQNRRAKFRRNERAMLANKNASLLK
PRRX1	REF	R3	200	PBS	DNDQLNSEEKKKRKQRRNRTTFNSSQLQALERVFERTHYPDAFVREDLARRVNLTEARVQVWFQNRRAKFRRNERAMLANKNASLLK
PRRX1	F113S	R3	200	PBS	DNDQLNSEEKKKRKQRRNRTTFNSSQLQALERVSERTHYPDAFVREDLARRVNLTEARVQVWFQNRRAKFRRNERAMLANKNASLLK
SHOX	REF	R1	200	PBS	DVKSEDEDGQTKLKQRRSRTNFTLEQLNELERLFDETHYPDAFMREELSQRLGLSEARVQVWFQNRRAKCRKQENQMHKGVILGTAN
SHOX	R173C	R1	200	PBS	DVKSEDEDGQTKLKQRRSRTNFTLEQLNELERLFDETHYPDAFMREELSQRLGLSEARVQVWFQNRRAKCCKQENQMHKGVILGTAN
SHOX	REF	R2	200	PBS	DVKSEDEDGQTKLKQRRSRTNFTLEQLNELERLFDETHYPDAFMREELSQRLGLSEARVQVWFQNRRAKCRKQENQMHKGVILGTAN
SHOX	R173C	R2	200	PBS	DVKSEDEDGQTKLKQRRSRTNFTLEQLNELERLFDETHYPDAFMREELSQRLGLSEARVQVWFQNRRAKCCKQENQMHKGVILGTAN
SIX6	REF	R1	200	PBS	RVRKKFPLPRTIWDGEQKTHCFKERTRHLLREWYLQDPYPNPSKKRELAQATGLTPTQVGNWFKNRRQRDRAAAAKNRLQQQVLSQG
SIX6	T165G	R1	200	PBS	RVRKKFPLPRTIWDGEQKTHCFKERTRHLLREWYLQDPYPNPSKKRELAQAGGLTPTQVGNWFKNRRQRDRAAAAKNRLQQQVLSQG
SIX6	L143I	R1	200	PBS	RVRKKFPLPRTIWDGEQKTHCFKERTRHLIREWYLQDPYPNPSKKRELAQATGLTPTQVGNWFKNRRQRDRAAAAKNRLQQQVLSQG
SIX6	T139Q	R1	200	PBS	RVRKKFPLPRTIWDGEQKTHCFKERQRHLLREWYLQDPYPNPSKKRELAQATGLTPTQVGNWFKNRRQRDRAAAAKNRLQQQVLSQG
SIX6	H141N	R2	200	PBS	RVRKKFPLPRTIWDGEQKTHCFKERTRNLLREWYLQDPYPNPSKKRELAQATGLTPTQVGNWFKNRRQRDRAAAAKNRLQQQVLSQG
SIX6	L167I	R2	200	PBS	RVRKKFPLPRTIWDGEQKTHCFKERTRHLLREWYLQDPYPNPSKKRELAQATGITPTQVGNWFKNRRQRDRAAAAKNRLQQQVLSQG
SIX6	T165A	R2	200	PBS	RVRKKFPLPRTIWDGEQKTHCFKERTRHLLREWYLQDPYPNPSKKRELAQAAGLTPTQVGNWFKNRRQRDRAAAAKNRLQQQVLSQG
SIX6	T165G	R2	200	PBS	RVRKKFPLPRTIWDGEQKTHCFKERTRHLLREWYLQDPYPNPSKKRELAQAGGLTPTQVGNWFKNRRQRDRAAAAKNRLQQQVLSQG
SIX6	L167M	R2	200	PBS	RVRKKFPLPRTIWDGEQKTHCFKERTRHLLREWYLQDPYPNPSKKRELAQATGMTPTQVGNWFKNRRQRDRAAAAKNRLQQQVLSQG
SIX6	L167V	R2	200	PBS	RVRKKFPLPRTIWDGEQKTHCFKERTRHLLREWYLQDPYPNPSKKRELAQATGVTPTQVGNWFKNRRQRDRAAAAKNRLQQQVLSQG
SIX6	T165I	R2	200	PBS	RVRKKFPLPRTIWDGEQKTHCFKERTRHLLREWYLQDPYPNPSKKRELAQAIGLTPTQVGNWFKNRRQRDRAAAAKNRLQQQVLSQG
SIX6	REF	R2	200	PBS	RVRKKFPLPRTIWDGEQKTHCFKERTRHLLREWYLQDPYPNPSKKRELAQATGLTPTQVGNWFKNRRQRDRAAAAKNRLQQQVLSQG
SIX6	L143I	R2	200	PBS	RVRKKFPLPRTIWDGEQKTHCFKERTRHLIREWYLQDPYPNPSKKRELAQATGLTPTQVGNWFKNRRQRDRAAAAKNRLQQQVLSQG
SIX6	L143M	R2	200	PBS	RVRKKFPLPRTIWDGEQKTHCFKERTRHLMREWYLQDPYPNPSKKRELAQATGLTPTQVGNWFKNRRQRDRAAAAKNRLQQQVLSQG
SIX6	T139Q	R2	200	PBS	RVRKKFPLPRTIWDGEQKTHCFKERQRHLLREWYLQDPYPNPSKKRELAQATGLTPTQVGNWFKNRRQRDRAAAAKNRLQQQVLSQG
SIX6	T165P	R2	200	PBS	RVRKKFPLPRTIWDGEQKTHCFKERTRHLLREWYLQDPYPNPSKKRELAQAPGLTPTQVGNWFKNRRQRDRAAAAKNRLQQQVLSQG
SIX6	L143V	R2	200	PBS	RVRKKFPLPRTIWDGEQKTHCFKERTRHLVREWYLQDPYPNPSKKRELAQATGLTPTQVGNWFKNRRQRDRAAAAKNRLQQQVLSQG
SIX6	REF	R1	200	PBS	RVRKKFPLPRTIWDGEQKTHCFKERTRHLLREWYLQDPYPNPSKKRELAQATGLTPTQVGNWFKNRRQRDRAAAAKNRLQQQVLSQG
SIX6	H141N	R1	200	PBS	RVRKKFPLPRTIWDGEQKTHCFKERTRNLLREWYLQDPYPNPSKKRELAQATGLTPTQVGNWFKNRRQRDRAAAAKNRLQQQVLSQG
SIX6	T165G	R1	200	PBS	RVRKKFPLPRTIWDGEQKTHCFKERTRHLLREWYLQDPYPNPSKKRELAQAGGLTPTQVGNWFKNRRQRDRAAAAKNRLQQQVLSQG
SIX6	L167M	R1	200	PBS	RVRKKFPLPRTIWDGEQKTHCFKERTRHLLREWYLQDPYPNPSKKRELAQATGMTPTQVGNWFKNRRQRDRAAAAKNRLQQQVLSQG
SIX6	L143M	R1	200	PBS	RVRKKFPLPRTIWDGEQKTHCFKERTRHLMREWYLQDPYPNPSKKRELAQATGLTPTQVGNWFKNRRQRDRAAAAKNRLQQQVLSQG
SIX6	T165I	R1	200	PBS	RVRKKFPLPRTIWDGEQKTHCFKERTRHLLREWYLQDPYPNPSKKRELAQAIGLTPTQVGNWFKNRRQRDRAAAAKNRLQQQVLSQG
SIX6	L167I	R1	200	PBS	RVRKKFPLPRTIWDGEQKTHCFKERTRHLLREWYLQDPYPNPSKKRELAQATGITPTQVGNWFKNRRQRDRAAAAKNRLQQQVLSQG
SIX6	T139Q	R1	200	PBS	RVRKKFPLPRTIWDGEQKTHCFKERQRHLLREWYLQDPYPNPSKKRELAQATGLTPTQVGNWFKNRRQRDRAAAAKNRLQQQVLSQG
SIX6	H141N	R3	200	PBS	RVRKKFPLPRTIWDGEQKTHCFKERTRNLLREWYLQDPYPNPSKKRELAQATGLTPTQVGNWFKNRRQRDRAAAAKNRLQQQVLSQG
SIX6	REF	R3	200	PBS	RVRKKFPLPRTIWDGEQKTHCFKERTRHLLREWYLQDPYPNPSKKRELAQATGLTPTQVGNWFKNRRQRDRAAAAKNRLQQQVLSQG
SIX6	L167I	R3	200	PBS	RVRKKFPLPRTIWDGEQKTHCFKERTRHLLREWYLQDPYPNPSKKRELAQATGITPTQVGNWFKNRRQRDRAAAAKNRLQQQVLSQG
SIX6	T165A	R3	200	PBS	RVRKKFPLPRTIWDGEQKTHCFKERTRHLLREWYLQDPYPNPSKKRELAQAAGLTPTQVGNWFKNRRQRDRAAAAKNRLQQQVLSQG
SIX6	T165G	R3	200	PBS	RVRKKFPLPRTIWDGEQKTHCFKERTRHLLREWYLQDPYPNPSKKRELAQAGGLTPTQVGNWFKNRRQRDRAAAAKNRLQQQVLSQG
SIX6	L167M	R3	200	PBS	RVRKKFPLPRTIWDGEQKTHCFKERTRHLLREWYLQDPYPNPSKKRELAQATGMTPTQVGNWFKNRRQRDRAAAAKNRLQQQVLSQG
SIX6	L167V	R3	200	PBS	RVRKKFPLPRTIWDGEQKTHCFKERTRHLLREWYLQDPYPNPSKKRELAQATGVTPTQVGNWFKNRRQRDRAAAAKNRLQQQVLSQG
SIX6	T165I	R3	200	PBS	RVRKKFPLPRTIWDGEQKTHCFKERTRHLLREWYLQDPYPNPSKKRELAQAIGLTPTQVGNWFKNRRQRDRAAAAKNRLQQQVLSQG
SIX6	T139Q	R3	200	PBS	RVRKKFPLPRTIWDGEQKTHCFKERQRHLLREWYLQDPYPNPSKKRELAQATGLTPTQVGNWFKNRRQRDRAAAAKNRLQQQVLSQG
SIX6	REF	R5	200	PBS	RVRKKFPLPRTIWDGEQKTHCFKERTRHLLREWYLQDPYPNPSKKRELAQATGLTPTQVGNWFKNRRQRDRAAAAKNRLQQQVLSQG
SIX6	T165A	R5	200	PBS	RVRKKFPLPRTIWDGEQKTHCFKERTRHLLREWYLQDPYPNPSKKRELAQAAGLTPTQVGNWFKNRRQRDRAAAAKNRLQQQVLSQG
SIX6	L143V	R4	200	PBS	RVRKKFPLPRTIWDGEQKTHCFKERTRHLVREWYLQDPYPNPSKKRELAQATGLTPTQVGNWFKNRRQRDRAAAAKNRLQQQVLSQG
SIX6	L143M	R3	200	PBS	RVRKKFPLPRTIWDGEQKTHCFKERTRHLMREWYLQDPYPNPSKKRELAQATGLTPTQVGNWFKNRRQRDRAAAAKNRLQQQVLSQG
SIX6	REF	R4	200	PBS	RVRKKFPLPRTIWDGEQKTHCFKERTRHLLREWYLQDPYPNPSKKRELAQATGLTPTQVGNWFKNRRQRDRAAAAKNRLQQQVLSQG
SIX6	L167I	R4	200	PBS	RVRKKFPLPRTIWDGEQKTHCFKERTRHLLREWYLQDPYPNPSKKRELAQATGITPTQVGNWFKNRRQRDRAAAAKNRLQQQVLSQG
SIX6	L143I	R3	200	PBS	RVRKKFPLPRTIWDGEQKTHCFKERTRHLIREWYLQDPYPNPSKKRELAQATGLTPTQVGNWFKNRRQRDRAAAAKNRLQQQVLSQG
SIX6	T165A	R4	200	PBS	RVRKKFPLPRTIWDGEQKTHCFKERTRHLLREWYLQDPYPNPSKKRELAQAAGLTPTQVGNWFKNRRQRDRAAAAKNRLQQQVLSQG
SIX6	L143V	R3	200	PBS	RVRKKFPLPRTIWDGEQKTHCFKERTRHLVREWYLQDPYPNPSKKRELAQATGLTPTQVGNWFKNRRQRDRAAAAKNRLQQQVLSQG
SIX6	T165I	R4	200	PBS	RVRKKFPLPRTIWDGEQKTHCFKERTRHLLREWYLQDPYPNPSKKRELAQAIGLTPTQVGNWFKNRRQRDRAAAAKNRLQQQVLSQG
SIX6	L167M	R4	200	PBS	RVRKKFPLPRTIWDGEQKTHCFKERTRHLLREWYLQDPYPNPSKKRELAQATGMTPTQVGNWFKNRRQRDRAAAAKNRLQQQVLSQG
SIX6	T165P	R3	200	PBS	RVRKKFPLPRTIWDGEQKTHCFKERTRHLLREWYLQDPYPNPSKKRELAQAPGLTPTQVGNWFKNRRQRDRAAAAKNRLQQQVLSQG
VAX1	REF	R1	200	PBS	IREIILPKGLDLDRPKRTRTSFTAEQLYRLEMEFQRCQYVVGRERTELARQLNLSETQVKVWFQNRRTKQKKDQGKDSELRSVVSET
VAX1	T142I	R1	200	PBS	IREIILPKGLDLDRPKRTRTSFTAEQLYRLEMEFQRCQYVVGRERTELARQLNLSEIQVKVWFQNRRTKQKKDQGKDSELRSVVSET
VAX1	K157R	R1	200	PBS	IREIILPKGLDLDRPKRTRTSFTAEQLYRLEMEFQRCQYVVGRERTELARQLNLSETQVKVWFQNRRTKQKRDQGKDSELRSVVSET
VAX1	REF	R2	200	PBS	IREIILPKGLDLDRPKRTRTSFTAEQLYRLEMEFQRCQYVVGRERTELARQLNLSETQVKVWFQNRRTKQKKDQGKDSELRSVVSET
VAX1	T142I	R2	200	PBS	IREIILPKGLDLDRPKRTRTSFTAEQLYRLEMEFQRCQYVVGRERTELARQLNLSEIQVKVWFQNRRTKQKKDQGKDSELRSVVSET
VAX1	K157R	R2	200	PBS	IREIILPKGLDLDRPKRTRTSFTAEQLYRLEMEFQRCQYVVGRERTELARQLNLSETQVKVWFQNRRTKQKRDQGKDSELRSVVSET
VAX1	REF	R3	200	PBS	IREIILPKGLDLDRPKRTRTSFTAEQLYRLEMEFQRCQYVVGRERTELARQLNLSETQVKVWFQNRRTKQKKDQGKDSELRSVVSET
VAX1	K157R	R3	200	PBS	IREIILPKGLDLDRPKRTRTSFTAEQLYRLEMEFQRCQYVVGRERTELARQLNLSETQVKVWFQNRRTKQKRDQGKDSELRSVVSET
VENTX	REF	R1	200	PBS	TMAGLSKEPNTLRAPRVRTAFTMEQVRTLEGVFQHHQYLSPLERKRLAREMQLSEVQIKTWFQNRRMKHKRQMQDPQLHSPFSGSL
VENTX	Y115F	R1	200	PBS	TMAGLSKEPNTLRAPRVRTAFTMEQVRTLEGVFQHHQFLSPLERKRLAREMQLSEVQIKTWFQNRRMKHKRQMQDPQLHSPFSGSL
VENTX	R121Q	R1	200	PBS	TMAGLSKEPNTLRAPRVRTAFTMEQVRTLEGVFQHHQYLSPLEQKRLAREMQLSEVQIKTWFQNRRMKHKRQMQDPQLHSPFSGSL
VENTX	REF	R2	200	PBS	TMAGLSKEPNTLRAPRVRTAFTMEQVRTLEGVFQHHQYLSPLERKRLAREMQLSEVQIKTWFQNRRMKHKRQMQDPQLHSPFSGSL
VENTX	Y115F	R2	200	PBS	TMAGLSKEPNTLRAPRVRTAFTMEQVRTLEGVFQHHQFLSPLERKRLAREMQLSEVQIKTWFQNRRMKHKRQMQDPQLHSPFSGSL
VENTX	R121Q	R2	200	PBS	TMAGLSKEPNTLRAPRVRTAFTMEQVRTLEGVFQHHQYLSPLEQKRLAREMQLSEVQIKTWFQNRRMKHKRQMQDPQLHSPFSGSL
VENTX	R121Q	R3	200	PBS	TMAGLSKEPNTLRAPRVRTAFTMEQVRTLEGVFQHHQYLSPLEQKRLAREMQLSEVQIKTWFQNRRMKHKRQMQDPQLHSPFSGSL
VENTX	Y115F	R3	200	PBS	TMAGLSKEPNTLRAPRVRTAFTMEQVRTLEGVFQHHQFLSPLERKRLAREMQLSEVQIKTWFQNRRMKHKRQMQDPQLHSPFSGSL
VENTX	REF	R3	200	PBS	TMAGLSKEPNTLRAPRVRTAFTMEQVRTLEGVFQHHQYLSPLERKRLAREMQLSEVQIKTWFQNRRMKHKRQMQDPQLHSPFSGSL

### Sheet: mutagenesis_primers
Gene	allele	Forward	Reverse
ALX1	L144R	cttcaccagtttgcagcgagaggagctggagaaag	ctttctccagctcctctcgctgcaaactggtgaag
ALX1	L144V	cttcaccagtttgcaggtagaggagctggagaa	ttctccagctcctctacctgcaaactggtgaag
ALX3	L168V	tccagctggaggaggtggagaaggtcttc	gaagaccttctccacctcctccagctgga
ALX3	L168Q	ccagctggaggagcaggagaaggtcttcc	ggaagaccttctcctgctcctccagctgg
ALX3	N203S	gtacaggtctggttccagagccgcagagcc	ggctctgcggctctggaaccagacctgtac
ALX3	N203Q	caggtctggttccagcaacgcagagccaagtgg	ccacttggctctgcgttgctggaaccagacctg
ALX4	Q225E	ccttcaccagctacgagctggaggagctg	cagctcctccagctcgtagctggtgaagg
CRX	R41L	ggaagcagcggctggagcgcaccac	gtggtgcgctccagccgctgcttcc
CRX	E42D	agcagcggcgggatcgcaccacct	aggtggtgcgatcccgccgctgct
HESX1	R109Q	gagttggtatagaggccaaagaccaagaactgctt	aagcagttcttggtctttggcctctataccaactc
HESX1	P111T	tggtatagaggccgaagaacaagaactgcttttactc	gagtaaaagcagttcttgttcttcggcctctatacca
HESX1	F115L	ccgaagaccaagaactgctcttactcaaaaccagattga	tcaatctggttttgagtaagagcagttcttggtcttcgg
HESX1	R165K	tcaaaatcggcgtgcaaaactgaaaaagtcccatagagaat	attctctatgggactttttcagttttgcacgccgattttga
HOXA2	Y150S	ggcgcctgagaactgctagcaccaacacacagcttc	gaagctgtgtgttggtgctagcagttctcaggcgcc
HOXA2	R185T	agcgctgctggatttgactgagacacaagtgaaagt	actttcacttgtgtctcagtcaaatccagcagcgct
HOXA2	R185K	agcgctgctggatttgactgagaaacaagtgaaagt	actttcacttgtttctcagtcaaatccagcagcgct
HOXA4	R217L	ggggagcctaagctctctcgaaccgcc	ggcggttcgagagagcttaggctcccc
HOXA4	W262F	agcgccaggtcaagatcttttttcagaaccggaggatg	catcctccggttctgaaaaaagatcttgacctggcgct
HOXA4	W262R	cgccaggtcaagatccggtttcagaaccgga	tccggttctgaaaccggatcttgacctggcg
HOXA7	W177C	gccagattaagatctgtttccagaaccgccgca	tgcggcggttctggaaacagatcttaatctggc
HOXB4	V174I	cacgcgccagcagatcttggagctgga	tccagctccaagatctgctggcgcgtg
HOXB6	K202E	accgacgcatgaagtgggaaaaggagagcaaactg	cagtttgctctccttttcccacttcatgcgtcggt
HOXB9	R186Q	cgctcgctcttcccagaaaaagcgctgtc	gacagcgctttttctgggaagagcgagcg
HOXB9	T197M	gtccctacaccaaataccagatgctggagctag	ctagctccagcatctggtatttggtgtagggac
HOXC10	K271E	aaagagcggaaggaaggagaggtgcccctatac	gtataggggcacctctccttccttccgctcttt
HOXC9	R193K	gcccgctccacgaagaagaagcgctgc	gcagcgcttcttcttcgtggagcgggc
HOXC9	K195R	ccgctccacgaggaagaggcgctgccc	gggcagcgcctcttcctcgtggagcgg
HOXC9	R222W	tatttaaccagggaccgttggtatgaggtggcc	ggccacctcataccaacggtccctggttaaata
MSX2	F161Y	cgccctggagcgcaagtaccgtcagaaa	tttctgacggtacttgcgctccagggcg
MSX2	R199I	ccgaagggccaaggcgaaaatactgcaggagg	cctcctgcagtattttcgccttggcccttcgg
NKX2-4	P217L	cctgtcggcgctcgagcgcgagc	gctcgcgctcgagcgccgacagg
NKX2-4	T231S	ccacctgacgccctcgcaggtcaagat	atcttgacctgcgagggcgtcaggtgg
NKX2-4	R246Q	accggtacaagatgaaacagcaggccaaggac	gtccttggcctgctgtttcatcttgtaccggt
NKX2-5	R139K	gcgacggcggaagaagccgcgcg	cgcgcggcttcttccgccgtcgc
NKX2-6	R150C	AGGTGCTGGCCCTGGAGCGGTGCTTCAAGCAGCAGCGGTACCT	AGGTACCGCTGCTGCTTGAAGCACCGCTCCAGGGCCAGCACCT
NKX2-6	F151L	ctggagcggcgcttaaagcagcagcgg	ccgctgctgctttaagcgccgctccag
NKX3-2	P234S	acctgtccgggtccgagcgcgca	tgcgcgctcggacccggacaggt
PAX4	F177V	accggaatcggactatcgtctccccaagcc	ggcttggggagacgatagtccgattccggt
PAX4	F177Y	cggaatcggactatctactccccaagccaag	cttggcttggggagtagatagtccgattccg
PAX4	R200K	gtatcctgattcagtggccaagggaaagctggctactgcca	tggcagtagccagctttcccttggccactgaatcaggatac
PAX4	R200Q	cctgattcagtggcccagggaaagctggctactg	cagtagccagctttccctgggccactgaatcagg
PAX4	R227W	agaagagccaaatggcgttggcaagagaagctc	gagcttctcttgccaacgccatttggctcttct
PITX2	W132L	agcccgagtccgggttctgttcaagaatcgtcgg	ccgacgattcttgaacagaacccggactcgggct
PITX2	R141K	gtcgggccaaatggaaaaagagggagcgcaa	ttgcgctccctctttttccatttggcccgac
PROP1	F88S	gaacagctggagtcagcctctgggaggaac	gttcctcccagaggctgactccagctgttc
PROP1	R99H	cgacatctgggcccacgagagtcttgcccg	cgggcaagactctcgtgggcccagatgtcg
PRRX1	F113S	caggctttggagcgtgtctctgagcggaca	tgtccgctcagagacacgctccaaagcctg
SHOX	R173C	ccggagagccaagtgctgcaaacaagagaatca	tgattctcttgtttgcagcacttggctctccgg
VAX1	T142I	ggcagcttaacctctccgagatccaggtgaagg	ccttcacctggatctcggagaggttaagctgcc
VAX1	K157R	gcgcaccaagcagaagagggaccaggg	ccctggtccctcttctgcttggtgcgc
VENTX	Y115F	cttccagcaccaccagttcctgagccc	gggctcaggaactggtggtgctggaag
VENTX	R121Q	gccctctggagcagaagaggctggc	gccagcctcttctgctccagagggc
SIX6	T165G	AGCGCGAATTGGCCCAAGCAGGCGGACTTACTCCTACGCAAGT	ACTTGCGTAGGAGTAAGTCCGCCTGCTTGGGCCAATTCGCGCT
SIX6	T165I	AGCGCGAATTGGCCCAAGCAATTGGACTTACTCCTACGCAAGT	ACTTGCGTAGGAGTAAGTCCAATTGCTTGGGCCAATTCGCGCT
SIX6	T165P	AGCGCGAATTGGCCCAAGCACCGGGACTTACTCCTACGCAAGT	ACTTGCGTAGGAGTAAGTCCCGGTGCTTGGGCCAATTCGCGCT
SIX6	T165A	AGCGCGAATTGGCCCAAGCAGCGGGACTTACTCCTACGCAAGT	ACTTGCGTAGGAGTAAGTCCCGCTGCTTGGGCCAATTCGCGCT
SIX6	T139Q	CTCACTGTTTCAAAGAGCGCCAGCGTCACTTATTGCGTGAGTG	CACTCACGCAATAAGTGACGCTGGCGCTCTTTGAAACAGTGAG
SIX6	L143I	AAGAGCGCACGCGTCACTTAATTCGTGAGTGGTACTTACAAGA	TCTTGTAAGTACCACTCACGAATTAAGTGACGCGTGCGCTCTT
SIX6	L143M	AAGAGCGCACGCGTCACTTAATGCGTGAGTGGTACTTACAAGA	TCTTGTAAGTACCACTCACGCATTAAGTGACGCGTGCGCTCTT
SIX6	L143V	AAGAGCGCACGCGTCACTTAGTGCGTGAGTGGTACTTACAAGA	TCTTGTAAGTACCACTCACGCACTAAGTGACGCGTGCGCTCTT
SIX6	L167I	AATTGGCCCAAGCAACCGGAATTACTCCTACGCAAGTCGGTAA	TTACCGACTTGCGTAGGAGTAATTCCGGTTGCTTGGGCCAATT
SIX6	L167M	AATTGGCCCAAGCAACCGGAATGACTCCTACGCAAGTCGGTAA	TTACCGACTTGCGTAGGAGTCATTCCGGTTGCTTGGGCCAATT
SIX6	L167V	AATTGGCCCAAGCAACCGGAGTGACTCCTACGCAAGTCGGTAA	TTACCGACTTGCGTAGGAGTCACTCCGGTTGCTTGGGCCAATT
SIX6	H141N	GTTTCAAAGAGCGCACGCGTAACTTATTGCGTGAGTGGTACTT	AAGTACCACTCACGCAATAAGTTACGCGTGCGCTCTTTGAAAC
HOXD13	T313A	GGCGGCGTATCTCGGCTGCTGCGAACCTATCTGAGAGACAAGT	ACTTGTCTCTCAGATAGGTTCGCAGCAGCCGAGATACGCCGCC
HOXD13	T313R	GGCGGCGTATCTCGGCTGCTCGTAACCTATCTGAGAGACAAGT	ACTTGTCTCTCAGATAGGTTACGAGCAGCCGAGATACGCCGCC
