## Supplementary Table 5 for "DNA binding analysis of rare variants in homeodomains reveals novel homeodomain specificity-determining residues"

### Sheet: prediction tool scores
TF	variant	MetaLR	MutationAssessor	ClinPred	SIFT	FATHMM	MetaRNN	BayesDel_noAF	VEST4	PROVEAN	DEOGEN2	BayesDel_addAF	Polyphen2_HDIV	Polyphen2_HVAR	SIFT4G	REVEL	M-CAP	MVP	MutPred	LIST-S2	MetaSVM	Eigen-raw_coding	CADD_raw	DANN	Eigen-PC-raw_coding	bStatistic	EVEmodel	PrimateAI	LINSIGHT	fathmm-MKL	phyloP100way_vertebrate	HUVEC_fitCons	phastCons100way_vertebrate	integrated_fitCons	SiPhy_29way_logOdds	GERP++_RS	H1-hESC_fitCons	GM12878_fitCons	fathmm-XF	MutationTaster	LRT	GenoCanyon
ALX1	ALX1-L144R	0.98684	0.80626	0.82962	0.91255	0.97172	0.95058	0.95089	0.96984	0.83967	0.96839	0.95161	0.90584	0.88582	0.83351	0.99718	0.92496	0.97699	0.91508	0.44873	0.99769	0.90941	0.85457	0.8575	0.90941	0.57969	0	0.9925	0	0.69812	0.72217	0.10902	0.71638	0.22168	0.81105	0.84677	0.43123	0.26702	0.76382	0.81001	0.62929	0.74766
ALX1	ALX1-L144V	0.97713	0.61292	0.66272	0.72154	0.97006	0.90469	0.83315	0.84609	0.56787	0.94238	0.77637	0.68779	0.699	0.66756	0.94162	0.75079	0.86727	0.89998	0.76101	0.97769	0.78459	0.67422	0.94093	0.789	0.57969	0	0.96522	0	0.61593	0.42672	0.10902	0.71638	0.22168	0.65918	0.58546	0.43123	0.26702	0.66858	0.81001	0.62929	0.74766
ALX3	ALX3-L168Q	0.99875	0.99956	0.96328	0.91255	0.99581	0.9863	0.96299	0.96302	0.827	0.99594	0.96358	0.77913	0.92359	0.83351	0.96354	0.99345	0.9736	0.98069	0.93961	0.95874	0.97299	0.85681	0.71335	0.94207	0.81399	0	0.98862	0	0.63071	0.96006	0.41899	0.71638	0.19182	0.49527	0.48473	0.30614	0.45803	0.91877	0.81001	0.38497	0.4628
ALX3	ALX3-L168V	0.99712	0.99719	0.70942	0.7849	0.99568	0.9837	0.9395	0.97961	0.54702	0.98419	0.91677	0.70673	0.80445	0.72224	0.9366	0.98083	0.91567	0.9913	0.66017	0.97731	0.7363	0.54957	0.85254	0.60221	0.81399	0	0.97707	0	0.44709	0.5017	0.41899	0.71638	0.19182	0.18024	0.12895	0.30614	0.45803	0.60338	0.58761	0.38497	0.14218
ALX3	ALX3-N203S	0.99716	0.97394	0.89257	0.7849	0.99381	0.9684	0.82021	0.99822	0.79998	0.99587	0.82249	0.77913	0.84481	0.92824	0.98886	0.99001	0.95505	0.96104	0.8651	0.96684	0.96721	0.78153	0.9541	0.95405	0.80881	0	0.96652	0	0.62342	0.88044	0.09195	0.71638	0.10046	0.60927	0.65679	0.18673	0.0613	0.80792	0.81001	0.8433	0.74766
ALX4	ALX4-Q225E	0.99284	0.9383	0.95536	0.91255	0.97812	0.97851	0.96274	0.93605	0.5711	0.99228	0.96334	0.90584	0.92359	0.69154	0.97928	0.95294	0.99169	0.97552	0.81652	0.97906	0.95256	0.76011	0.6553	0.91257	0.61153	0	0.98581	0	0.85746	0.99232	0.1498	0.71638	0.19182	0.77519	0.42108	0.15389	0.45803	0.86902	0.81001	0.32996	0.74766
ARX	ARX-L343Q	0.99817	0.99961	0.94084	0.91255	0.99581	0.99775	0.99951	0.97207	0.79316	0.99455	0.99951	0.90584	0.97372	0.7415	0.97587	0.99883	0.9993	0.9928	0.93146	0.96456	0	0.88521	0.57022	0	0.89131	0.916	0.9948	0	0.73587	0.77033	0	0.71638	0	0.51576	0.43823	0	0	0	0.81001	0.31521	0.74766
ARX	ARX-P353L	0.97053	0.56677	0.91988	0.91255	0.98213	0.99794	0.99885	0.88356	0.95977	0.95296	0.99885	0.52105	0.49043	0.43721	0.96762	0.99788	0.99747	0.99368	0.88468	0.99888	0	0.85372	0.33701	0	0.89131	0.915	0.99189	0	0.5909	0.84121	0	0.71638	0	0.70965	0.43823	0	0	0	0.81001	0.8433	0.74766
ARX	ARX-P353R	0.99408	0.99851	0.96464	0.91255	0.98629	0.99714	0.99957	0.80866	0.93856	0.99321	0.99957	0.77913	0.80445	0.72224	0.9984	0.99893	0.9973	0.99208	0.93758	0.97967	0	0.87426	0.61455	0	0.89131	0.915	0.99031	0	0.74681	0.84121	0	0.71638	0	0.70965	0.43823	0	0	0	0.81001	0.8433	0.74766
ARX	ARX-R332H	0.99447	0.98444	0.95158	0.91255	0.99156	0.9977	0.99933	0.91391	0.71397	0.99416	0.99933	0.90584	0.78936	0.7415	0.99346	0.99912	0.9987	0.99757	0.76795	0.97984	0	0.86133	0.98095	0	0.89131	0.917	0.99945	0	0.58806	0.68561	0	0.71638	0	0.70965	0.43823	0	0	0	0.81001	0.62929	0.74766
ARX	ARX-T333N	0.98735	0.96017	0.93833	0.91255	0.97242	0.99619	0.91947	0.9455	0.7092	0.99277	0.92046	0.90584	0.8317	0.92824	0.99376	0.9982	0.99492	0.98191	0.58827	0.99694	0	0.77605	0.55901	0	0.89131	0.908	0.99972	0	0.83212	0.96778	0	0.71638	0	0.70965	0.43823	0	0	0	0.81001	0.52346	0.74766
CRX	CRX-E42D	0.95179	0.51832	0.42988	0.65419	0.96143	0.67179	0.69357	0.56662	0.61722	0.97341	0.46558	0.64738	0.75793	0.66756	0.82573	0.87341	0.92258	0.21409	0.85063	0.9249	0.46025	0.47896	0.58113	0.38864	0.21483	0.77	0.98049	0	0.3999	0.3034	0.41899	0.71638	0.28877	0.26415	0.22094	0.34648	0.26702	0.40298	0.81001	0.8433	0.08657
CRX	CRX-R41L	0.98589	0.96086	0.9001	0.91255	0.97054	0.97546	0.92769	0.88137	0.93135	0.99204	0.92858	0.70673	0.8111	0.76473	0.99597	0.96375	0.96119	0.95829	0.95747	0.99172	0.82304	0.83443	0.8269	0.74441	0.21483	0.766	0.99819	0	0.76963	0.94464	0.41899	0.71638	0.28877	0.57503	0.41236	0.34648	0.26702	0.80914	0.81001	0.8433	0.45458
HESX1	HESX1-E149K	0.98568	0.60977	0.70872	0.7849	0.96745	0.98507	0.94454	0.96187	0.71519	0.9758	0.8934	0.90584	0.88582	0.92824	0.98599	0.94122	0.98064	0.98191	0.9762	0.99138	0.93955	0.89813	0.96742	0.95424	0.80627	0.407	0.66004	0	0.71989	0.7078	0.33627	0.71638	0.35421	0.97955	0.93059	0.93227	0.40923	0.71913	0.81001	0.8433	0.74766
HESX1	HESX1-F115L	0.98112	0.56016	0.8856	0.91255	0.96982	0.95973	0.93639	0.95139	0.8863	0.96752	0.93718	0.90584	0.88582	0.69154	0.98341	0.91534	0.98369	0.9823	0.63576	0.97208	0.64939	0.62019	0.88194	0.57711	0.80627	0.367	0.83386	0	0.40185	0.39332	0.33627	0.71638	0.35421	0.33584	0.16968	0.93227	0.40923	0.42403	0.51308	0.8433	0.41534
HESX1	HESX1-N125S	0.00039	0.08264	0.00174	0.09458	0.95953	0.00022	0.46495	0.03175	0.32791	0.83308	0.0105	0.24142	0.31755	0.10821	0.66863	0	0	0	0.61924	0.14875	0.25225	0.27794	0.26436	0.3216	0.80627	0.094	0.48209	0	0.3785	0.34656	0.41899	0.71638	0.35421	0.29043	0.52967	0.93227	0.55848	0.3288	0.58761	0.52346	0.50053
HESX1	HESX1-P111T	0.93011	0.13073	0.50784	0.91255	0.96015	0.73153	0.83547	0.90932	0.89534	0.87907	0.83759	0.90584	0.88582	0.63918	0.82968	0.79595	0.95659	0	0.76374	0.92745	0.64926	0.70949	0.8446	0.72903	0.80826	0.319	0.66808	0	0.79786	0.77589	0.33627	0.71638	0.35421	0.97067	0.9007	0.93227	0.40923	0.72257	0.58761	0.8433	0.74766
HESX1	HESX1-R109Q	0.98886	0.91902	0.36562	0.91255	0.97149	0.72777	0.89089	0.96984	0.66549	0.90866	0.65984	0.90584	0.92359	0.6789	0.93108	0.78688	0.97209	0.75793	0.54441	0.9891	0.93387	0.86321	0.99981	0.94195	0.80826	0.466	0.57555	0	0.70484	0.68134	0.33627	0.71638	0.35421	0.97067	0.9007	0.93227	0.55848	0.67847	0.58761	0.62929	0.74766
HESX1	HESX1-R160C	0.9983	0.9742	0.9878	0.91255	0.99303	0.99615	0.95934	0.80278	0.95131	0.99555	0.95526	0.90584	0.97372	0.92824	0.97662	0.97721	0.9961	0.99767	0.98122	0.95608	0.98175	0.9132	0.98309	0.97446	0.80373	0.902	0.6858	0	0.4621	0.68907	0.06955	0.71638	0.35421	0.9377	0.73169	0.93227	0.55848	0.65786	0.81001	0.8433	0.74766
HESX1	HESX1-R165K	0.94352	0.08109	0.54522	0.50132	0.97078	0.54921	0.7807	0.63798	0.52128	0.84576	0.78351	0.60733	0.58796	0.44501	0.83747	0.8154	0.96096	0.51598	0.63097	0.90837	0.52539	0.54548	0.78266	0.56862	0.80373	0.231	0.48929	0	0.39251	0.59128	0.06955	0.71638	0.35421	0.9377	0.73169	0.93227	0.55848	0.51393	0.52935	0.8433	0.74766
HOXA2	HOXA2-R185K	0.94933	0.25021	0.64348	0.27544	0.96175	0.87774	0.90933	0.9455	0.47344	0.90304	0.90462	0.56581	0.54128	0.30339	0.94989	0.80488	0.93932	0.74874	0.48674	0.94919	0.73457	0.60215	0.51528	0.79996	0.80373	0.295	0.97651	0	0.78588	0.85694	0.1753	0.71638	0.07067	0.94008	0.79688	0.37721	0.45803	0.94241	0.81001	0.8433	0.98316
HOXA2	HOXA2-R185T	0.96976	0.47472	0.84981	0.7849	0.96434	0.92047	0.95268	0.95139	0.84246	0.9616	0.95337	0.90584	0.82059	0.49942	0.98041	0.89236	0.96916	0.78639	0.76011	0.97371	0.83708	0.77955	0.31945	0.8824	0.80373	0.574	0.97253	0	0.82409	0.85694	0.1753	0.71638	0.07067	0.94008	0.79688	0.37721	0.45803	0.94407	0.81001	0.8433	0.98316
HOXA2	HOXA2-Y150S	0.98629	0.97499	0.98729	0.91255	0.96243	0.94849	0.95977	0.922	0.96794	0.99388	0.96038	0.90584	0.92359	0.92824	0.99157	0.97215	0.96606	0.88725	0.75457	0.99736	0.93009	0.88619	0.47966	0.92512	0.80373	0.977	0.96975	0	0.71088	0.72359	0.06265	0.71638	0.09132	0.75406	0.79688	0.38603	0.19063	0.83006	0.81001	0.8433	0.74766
HOXA4	HOXA4-R217L	0.98962	0.97772	0.59236	0.91255	0.97054	0.89815	0.96289	0.87699	0.93175	0.98851	0.89218	0.90584	0.86255	0.92824	0.97248	0.83622	0.97854	0.56926	0.93146	0.99307	0.9536	0.89566	0.27491	0.95676	0.8251	0	0.83892	0	0.83964	0.85623	0.49187	0.71638	0.34471	0.92734	0.7443	0.31596	0.45803	0.97548	0.81001	0.31632	0.98316
HOXA4	HOXA4-W262F	0	0	0.96158	0	0	0	0.95874	0.9059	0	0	0.95935	0	0	0	0	0	0	0	0	0	0.93621	0.98692	0.58469	0.9146	0.82314	0	0	0	0.73954	0.84695	0.5714	0.71638	0.22433	0.92734	0.7443	0.31596	0.45803	0.50428	0.81001	0.50451	0.98316
HOXA4	HOXA4-W262R	0.99914	0.99973	0.99874	0.91255	0.9982	0.98724	0.96628	0.98167	0.99901	0.99141	0.92383	0.90584	0.97372	0.92824	0.98229	0.98511	0.99135	0	0.87188	0.95422	0.98158	0.91731	0.65944	0.97919	0.82314	0	0.99409	0	0.79078	0.94289	0.5714	0.71638	0.22433	0.73364	0.7443	0.31596	0.45803	0.98432	0.81001	0.50451	0.74766
HOXA7	HOXA7-W177C	0.99918	0.97316	0.99918	0.91255	0.9982	0.97627	0.96547	0.86833	0.99642	0.99208	0.96604	0.90584	0.97372	0.92824	0.98526	0.99704	0.99244	0.93655	0.95349	0.95272	0.97342	0.91722	0.46333	0.96396	0.92044	0	0.99746	0	0.88116	0.83381	0.35302	0.71638	0.34471	0.90059	0.66209	0.31596	0.49125	0.94747	0.81001	0.62929	0.98316
HOXB4	HOXB4-V174I	0.90694	0.02793	0.52674	0.65419	0.95663	0.60435	0.69202	0.2451	0.24244	0.90848	0.6959	0.57405	0.57337	0.70582	0.81369	0.85402	0.95959	0.43067	0.71997	0.92158	0.61676	0.78275	0.83555	0.69179	0.63102	0	0.81529	0	0.59429	0.71533	0.06265	0.71638	0.34471	0.62319	0.82907	0.31596	0.34161	0.74758	0.81001	0.52346	0.98316
HOXB6	HOXB6-K202E	0.99135	0.95055	0.75084	0.7849	0.98245	0.92218	0.96977	0.89131	0.6888	0.99676	0.97026	0.70673	0.80445	0.79402	0.99718	0.96413	0.99768	0.80493	0.63872	0.98944	0.91246	0.91719	0.47407	0.88731	0.6047	0	0.87961	0	0.77538	0.87121	0.98432	0.71638	0.8544	0.63431	0.57857	0.38211	0.50646	0.97345	0.81001	0.8433	0.74766
HOXB9	HOXB9-R186Q	0.98521	0.9383	0.70755	0.7849	0.97149	0.82086	0.91935	0.69649	0.68999	0.86248	0.80927	0.90584	0.97372	0.92824	0.98003	0.83178	0.99625	0	0.95706	0.9939	0.93392	0.89294	0.99963	0.95685	0.62094	0	0.9748	0	0.8645	0.71716	0.48614	0.71638	0.34471	0.96682	0.89031	0.31596	0.49125	0.87936	0.81001	0.8433	0.98316
HOXB9	HOXB9-T197M	0.97719	0.51371	0.78653	0.7849	0.9637	0.8865	0.94718	0.86404	0.8191	0.95625	0.94794	0.90584	0.8317	0.83351	0.9547	0.9112	0.98811	0.66564	0.83363	0.98152	0.9344	0.87647	0.98917	0.97036	0.62094	0	0.98337	0	0.89944	0.8951	0.48614	0.71638	0.34471	0.98284	0.94266	0.31596	0.11318	0.8699	0.81001	0.8433	0.98316
HOXC10	HOXC10-K271E	0.97157	0.76335	0.62322	0.72154	0.96529	0.79251	0.86174	0.62442	0.64826	0.96371	0.86353	0.90584	0.84481	0.92824	0.94914	0.94895	0.88858	0.58507	0.76374	0.97598	0.79014	0.89072	0.95572	0.77088	0.92531	0	0.96829	0	0.96068	0.95528	0.37237	0.71638	0.55306	0.55419	0.45241	0.4157	0.5034	0.95904	0.81001	0.8433	0.98316
HOXC9	HOXC9-K195R	0.96532	0.388	0.62614	0.68238	0.96434	0.71993	0.75573	0.54932	0.52289	0.92522	0.6962	0.90584	0.97372	0.51421	0.9171	0.94542	0.97917	0.61902	0.77861	0.96807	0.75682	0.84036	0.92316	0.75096	0.92044	0	0.96931	0	0.74982	0.93942	0.37078	0.71638	0.40028	0.54158	0.45527	0.31596	0.19063	0.93818	0.81001	0.62929	0.74766
HOXC9	HOXC9-R193K	0.96455	0.25427	0.71346	0.91255	0.96277	0.82503	0.78139	0.70439	0.5711	0.81544	0.78419	0.90584	0.97372	0.92824	0.93346	0.9171	0.98314	0.85401	0.57812	0.97119	0.77438	0.85736	0.77317	0.77527	0.92044	0	0.99323	0	0.78264	0.98335	0.37078	0.71638	0.40028	0.71121	0.43153	0.31596	0.19063	0.93656	0.81001	0.8433	0.74766
HOXC9	HOXC9-R222W	0.98903	0.99591	0.95761	0.91255	0.97444	0.97402	0.95438	0.95256	0.93856	0.99203	0.95505	0.90584	0.97372	0.92824	0.99315	0.96541	0.99907	0	0.96026	0.98704	0.78638	0.83657	0.97726	0.69175	0.92044	0	0.99382	0	0.46385	0.45836	0.37078	0.71638	0.40028	0.54132	0.35933	0.31596	0.19063	0.74044	0.81001	0.62929	0.74766
HOXD13	HOXD13-I297V	0.84327	0.02084	0.08631	0.0831	0.95984	0.27023	0.53932	0.09631	0.03463	0.84401	0.54523	0.09854	0.1814	0.01155	0.51721	0.51283	0.87339	0	0.344	0.75141	0.17545	0.21254	0.15321	0.23784	0.51307	0.192	0.4088	0	0.3419	0.3988	0.08891	0.71638	0.34471	0.15022	0.30173	0.31596	0.53143	0.28875	0.35413	0.36537	0.74766
HOXD13	HOXD13-I322L	0.98629	0.9297	0.78836	0.72154	0.96594	0.97035	0.95156	0.76388	0.43149	0.97833	0.95227	0.66517	0.79672	0.92824	0.98708	0.95653	0.99101	0.97816	0.73102	0.99607	0.9549	0.85028	0.63028	0.94926	0.515	0.969	0.8854	0	0.69464	0.96006	0.08891	0.71638	0.34471	0.70198	0.62125	0.31596	0.53143	0.90865	0.81001	0.62929	0.74766
HOXD13	HOXD13-N298S	0.93497	0.1962	0.46715	0.19361	0.96208	0.51309	0.62903	0.3303	0.56787	0.98322	0.63359	0.30455	0.44513	0.25514	0.76023	0.7246	0.96353	0.74053	0.7076	0.91967	0.42483	0.36773	0.42483	0.48013	0.515	0.199	0.60797	0	0.40265	0.45437	0.08891	0.71638	0.34471	0.72364	0.65942	0.31596	0.53143	0.44455	0.49512	0.62929	0.74766
HOXD13	HOXD13-Q325K	0.98287	0.68708	0.92063	0.91255	0.97515	0.98364	0.95399	0.98368	0.67941	0.99064	0.95467	0.7322	0.92359	0.92824	0.99918	0.93005	0.99166	0.97944	0.60617	0.99287	0.89912	0.74697	0.72682	0.90728	0.515	0.983	0.9575	0	0.66135	0.86479	0.08891	0.71638	0.34471	0.90852	0.62125	0.31596	0.53143	0.89852	0.81001	0.55875	0.74766
HOXD13	HOXD13-Q325R	0.989	0.93317	0.96125	0.91255	0.97628	0.99395	0.96255	0.98657	0.67941	0.99716	0.96314	0.90584	0.97372	0.92824	0.99783	0.94158	0.99174	0.99429	0.92647	0.99503	0.93899	0.81293	0.91284	0.93466	0.515	0.982	0.95474	0	0.68097	0.80221	0.08891	0.71638	0.34471	0.70198	0.62125	0.31596	0.53143	0.90953	0.81001	0.55875	0.74766
HOXD13	HOXD13-R306W	0.98797	0.96723	0.75764	0.91255	0.97444	0.99242	0.94217	0.91621	0.94566	0.99804	0.94297	0.90584	0.97372	0.92824	0.99253	0.94309	0.98017	0.99429	0.98885	0.99931	0.67845	0.63706	0.97726	0.5747	0.515	0.964	0.96914	0	0.35284	0.12382	0.08891	0.29773	0.34471	0.71579	0.15569	0.31596	0.53143	0.58099	0.58761	0.62929	0.50053
HOXD13	HOXD13-S316C	0.98156	0.80084	0.87491	0.91255	0.96339	0.96535	0.9474	0.95841	0.76822	0.99628	0.94817	0.90584	0.82059	0.83351	0.98192	0.91003	0.9827	0.95084	0.77652	0.99049	0.89071	0.78245	0.52396	0.88408	0.515	0.87	0.93534	0	0.59247	0.70951	0.08891	0.71638	0.34471	0.90852	0.62125	0.31596	0.53143	0.71936	0.81001	0.62929	0.98316
HOXD13	HOXD13-T313A	0.96929	0.60663	0.86701	0.72154	0.96308	0.79887	0.91594	0.71143	0.78636	0.99064	0.91697	0.61118	0.63631	0.59159	0.98851	0.88163	0.97655	0.66284	0.6212	0.97366	0.82397	0.78628	0.85091	0.84033	0.515	0.916	0.75951	0	0.68097	0.96006	0.08891	0.71638	0.34471	0.70198	0.62125	0.31596	0.53143	0.8529	0.81001	0.62929	0.74766
HOXD13	HOXD13-T313R	0.98253	0.87014	0.88464	0.91255	0.96402	0.92096	0.94928	0.88027	0.85765	0.99509	0.95002	0.90584	0.86255	0.7415	0.99024	0.92311	0.98023	0.8848	0.87317	0.99183	0.89528	0.69867	0.70025	0.88911	0.515	0.916	0.85264	0	0.55982	0.63327	0.08891	0.71638	0.34471	0.90852	0.62125	0.31596	0.53143	0.73231	0.81001	0.62929	0.74766
ISX	ISX-R83Q	0.91224	0.97016	0.09557	0.7849	0.97149	0.00304	0.78297	0.37301	0.73788	0.81302	0.35119	0.90584	0.92359	0.92824	0.88773	0	0	0	0.69449	0.84312	0.90527	0.88938	0.99797	0.87509	0.08552	0	0.32093	0	0.72439	0.8798	0.26826	0.71638	0.14033	0.77145	0.64645	0.23631	0.14657	0.80431	0.54805	0.47681	0.74766
MSX2	MSX2-F161Y	0.99401	0.81869	0.79956	0.5553	0.99197	0.90675	0.90293	0.83678	0.58569	0.99125	0.90413	0.77913	0.8317	0.65728	0.9721	0.97451	0.97068	0	0.73308	0.98507	0.90418	0.86281	0.72136	0.91639	0.0416	0.497	0.96443	0	0.80602	0.87564	0.1498	0.71638	0.08805	0.79886	0.8938	0.60216	0.19063	0.87682	0.81001	0.8433	0.74766
MSX2	MSX2-R199I	0.98684	0.98752	0.9858	0.91255	0.96659	0.9605	0.95995	0.9337	0.95074	0.99836	0.96058	0.90584	0.92359	0.92824	0.99803	0.98076	0.99833	0	0.97602	0.99183	0.97708	0.90285	0.46672	0.99001	0.0416	0.941	0.9583	0	0.95607	0.9889	0.1498	0.71638	0.19182	0.97916	0.93059	0.08637	0.19063	0.71384	0.81001	0.8433	0.74766
NKX2-4	NKX2-4-P217L	0.96199	0.18616	0.47732	0.91255	0.96047	0.81957	0.75727	0.53972	0.9874	0.92233	0.63761	0.53885	0.77976	0.92824	0.92623	0.98592	0.96889	0.55328	0.71716	0.9671	0.72721	0.70278	0.96359	0.69792	0.66398	0	0.99014	0	0.8281	0.94942	0.5835	0.71638	0.34471	0.67013	0.3572	0.60216	0.06741	0.76634	0.81001	0.62929	0.74766
NKX2-4	NKX2-4-R246Q	0.97706	0.87672	0.87972	0.91255	0.96339	0.91052	0.87449	0.77226	0.6995	0.92414	0.87609	0.70673	0.74454	0.70582	0.96614	0.9894	0.98249	0.69156	0.9448	0.98647	0.75816	0.82499	0.99222	0.69648	0.66398	0	0.92448	0	0.91786	0.7862	0.5835	0.71638	0.48094	0.69213	0.39065	0.45733	0.06741	0.73009	0.58761	0.55875	0.74766
NKX2-4	NKX2-4-T231S	0.96062	0.38214	0.69886	0.61437	0.95953	0.86508	0.71438	0.63544	0.69593	0.91089	0.71803	0.61118	0.70837	0.63109	0.93582	0.97518	0.95153	0.52088	0.653	0.95965	0.68965	0.7464	0.56437	0.6514	0.66398	0	0.93058	0	0.77954	0.68246	0.5835	0.71638	0.48094	0.49987	0.3572	0.45733	0.06741	0.74351	0.52935	0.39743	0.74766
NKX2-5	NKX2-5-K183E	0.98081	0.83145	0.89175	0.91255	0.96716	0.9552	0.95569	0.98657	0.73267	0.9921	0.95633	0.90584	0.92359	0.92824	0.99597	0.96989	0.99121	0.90613	0.44827	0.99142	0.85054	0.91739	0.92143	0.81289	0.29785	0.897	0.97989	0	0.74009	0.87862	0.5835	0.71638	0.34471	0.60857	0.49319	0.4157	0.19063	0.98685	0.81001	0.40136	0.74766
NKX2-5	NKX2-5-R139K	0.96099	0.12483	0.68725	0.61437	0.96277	0.80383	0.79832	0.64052	0.58248	0.94702	0.8009	0.70673	0.80445	0.54159	0.92746	0.85596	0.91356	0.90537	0.57032	0.94929	0.63142	0.84604	0.57322	0.62142	0.29785	0.456	0.96441	0	0.71664	0.71567	0.5835	0.71638	0.34471	0.86576	0.48984	0.4157	0.19063	0.86352	0.81001	0.50451	0.74766
NKX2-5	NKX2-5-R161P	0.9379	0.23872	0.62446	0.72154	0.96175	0.79969	0.88644	0.59901	0.89759	0.99139	0.83709	0.48154	0.5693	0.7415	0.91242	0.94974	0.99023	0.90537	0.4211	0.93076	0.58277	0.87959	0.81423	0.582	0.29785	0.389	0.81847	0	0.59144	0.41591	0.5835	0.34929	0.34471	0.08299	0.36257	0.4157	0.19063	0.89705	0.81001	0.33312	0.74766
NKX2-5	NKX2-5-R190C	0.99501	0.96844	0.99036	0.91255	0.99156	0.99907	0.95129	0.97426	0.96142	0.99883	0.95201	0.90584	0.97372	0.92824	0.99058	0.98904	0.99541	0.99232	0.9784	0.97529	0.84812	0.91327	0.96971	0.76557	0.29785	0.924	0.99531	0	0.50246	0.3944	0.5835	0.383	0.34471	0.49938	0.3658	0.4157	0.19063	0.68119	0.81001	0.53742	0.51787
NKX2-6	NKX2-6-F151L	0.99585	0.87672	0.95311	0.91255	0.99392	0.99882	0.95148	0.9775	0.89152	0.99346	0.9522	0.90584	0.97372	0.92824	0.99597	0.98929	0.85304	0.99208	0.86758	0.97774	0.88476	0.91993	0.91456	0.83252	0.6458	0.887	0.79092	0	0.87283	0.93904	0.64265	0.71638	0.35316	0.49949	0.51454	0.37721	0.19063	0.83086	0.49076	0.52346	0.74766
NKX2-6	NKX2-6-R150C	0.96532	0.34509	0.97675	0.91255	0.96078	0.91458	0.83909	0.65673	0.96114	0.95946	0.84117	0.90584	0.97372	0.92824	0.92378	0.95693	0.70975	0.73934	0.81072	0.96312	0.72527	0.92566	0.97426	0.68815	0.6458	0.555	0.87435	0	0.70072	0.61092	0.64265	0.71638	0.35316	0.38877	0.51454	0.37721	0.19063	0.6839	0.58761	0.49741	0.50053
NKX3-2	NKX3-2-P234S	0.94746	0.02545	0.33605	0.37326	0.95859	0.88114	0.74538	0.69387	0.95246	0.95465	0.5477	0.47274	0.59664	0.57104	0.89514	0.92932	0.93899	0	0.79528	0.94096	0.67357	0.85695	0.97275	0.726	0.52143	0.399	0.7644	0	0.71164	0.74329	0.5835	0.71638	0.34471	0.8805	0.76624	0.37721	0.49125	0.78638	0.81001	0.8433	0.74766
PAX4	PAX4-F177V	0.98517	0	0.89462	0.91255	0.97126	0.97512	0.95414	0.87917	0.85397	0.98179	0.90746	0.90584	0.88582	0.92824	0.99803	0.96708	0.98842	0.97273	0.95853	0.99653	0.91748	0.78551	0.53356	0.92025	0.99858	0.674	0.76155	0	0.93517	0.73186	0.1498	0.71638	0.14033	0.61114	0.75377	0.15389	0.26702	0.89855	0.58761	0.62929	0.74766
PAX4	PAX4-F177Y	0.97473	0	0.77426	0.91255	0.97078	0.9162	0.86024	0.73015	0.51646	0.93049	0.86204	0.77913	0.71341	0.92824	0.96133	0.92012	0.94562	0.94292	0.8279	0.98259	0.76553	0.76957	0.78782	0.7805	0.99858	0.447	0.80096	0	0.74918	0.73122	0.1498	0.71638	0.14033	0.61114	0.75377	0.15389	0.26702	0.70121	0.51968	0.62929	0.74766
PAX4	PAX4-R227W	0.9818	0	0.68291	0.91255	0.96659	0.93502	0.93843	0.85238	0.9006	0.9774	0.83455	0.90584	0.76113	0.92824	0.97097	0.93252	0.9857	0	0.95886	0.98369	0.67614	0.84955	0.98518	0.59192	0.99858	0.736	0.55453	0	0.38174	0.24378	0.1498	0.3421	0.14033	0.52638	0.22752	0.52715	0.26702	0.49107	0.47849	0.55875	0.16129
PBX4	PBX4-R215Q	0.86539	0.45442	0.13433	0.41096	0.96078	0.00307	0.61373	0.28264	0.69835	0.92786	0.14829	0.23119	0.18783	0.47097	0.6442	0.73123	0.91439	0	0.69895	0.80415	0.20212	0.31817	0.59317	0.22982	0.80536	0	0.19158	0	0.45116	0.51486	0.20929	0.38783	0.37627	0.23982	0.21018	0.55881	0.59785	0.41273	0.58761	0.53742	0.16714
PITX2	PITX2-L100Q	0.99877	0.98836	0.99309	0.91255	0.99581	0.98652	0.97632	0.9967	0.88361	0.99957	0.97669	0.90584	0.97372	0.92824	0.98079	0.99682	0.99269	0.98422	0.98925	0.95379	0.99357	0.92629	0.74992	0.99167	0.45818	0.682	0.97304	0	0.82696	0.94518	0.37454	0.71638	0.07067	0.77034	0.76949	0.37721	0.19063	0.96257	0.81001	0.8433	0.98316
PITX2	PITX2-R108H	0.87695	0.07948	0.9124	0.91255	0.95595	0.87723	0.92276	0.53093	0.81269	0.99265	0.9237	0.90584	0.97372	0.92824	0.91668	0.94914	0.9802	0.868	0.6849	0.84866	0.42343	0.91976	0.99901	0.478	0.45818	0.677	0.94484	0	0.6424	0.71146	0.37454	0.71638	0.34471	0.6689	0.55009	0.37721	0.49125	0.74437	0.81001	0.8433	0.74766
PITX2	PITX2-R130W	0.9709	0.38159	0.97978	0.91255	0.9637	0.86848	0.9317	0.87699	0.95483	0.99865	0.93255	0.90584	0.92359	0.92824	0.90589	0.94968	0.98945	0.7968	0.91674	0.98148	0.68275	0.93579	0.99103	0.67432	0.45818	0.683	0.99963	0	0.41207	0.19565	0.99879	0.27088	0.99124	0.61529	0.76949	0.37721	0.54582	0.77346	0.81001	0.8433	0.74766
PITX2	PITX2-R141K	0.95786	0.08109	0.69795	0.91255	0.94658	0.85475	0.82768	0.72388	0.60507	0.98557	0.82987	0.90584	0.82059	0.63109	0.95286	0.92884	0.89228	0.82836	0.70532	0.96333	0.79362	0.8965	0.855	0.81583	0.46569	0.666	0.99661	0	0.79061	0.81546	0.5835	0.71638	0.34471	0.90179	0.59954	0.37721	0.19063	0.84688	0.81001	0.8433	0.74766
PITX2	PITX2-T114P	0.98399	0.7408	0.9062	0.7849	0.95728	0.93131	0.94269	0.85872	0.83357	0.99633	0.94347	0.77913	0.78936	0.76473	0.99405	0.98219	0.97914	0.8255	0.60756	0.99775	0.91118	0.91739	0.78458	0.90326	0.45818	0.57	0.92535	0	0.72463	0.72064	0.37454	0.71638	0.34471	0.77034	0.76949	0.37721	0.49125	0.95142	0.81001	0.8433	0.98316
PITX2	PITX2-W132L	0.99908	0.95983	0.98115	0.91255	0.99795	0.98656	0.96417	0.96187	0.99712	0.99891	0.96476	0.59044	0.63631	0.76473	0.96133	0.95136	0.98483	0.98069	0.85269	0.95216	0.88147	0.91832	0.45113	0.86787	0.46569	0.651	0.99886	0	0.96194	0.81197	0.5835	0.71638	0.34471	0.8891	0.59954	0.37721	0.54094	0.88756	0.81001	0.48115	0.74766
PROP1	PROP1-F88S	0.99731	0.99952	0.97194	0.91255	0.99398	0.99682	0.95561	0.94077	0.95424	0.99552	0.95626	0.70673	0.8317	0.6789	0.98672	0.91782	0.98582	0.98901	0.76011	0.96828	0.89492	0.65789	0.9382	0.79841	0.16858	0.975	0.55859	0	0.40145	0.7538	0.1498	0.71638	0.19182	0.42053	0.38259	0.15389	0.45803	0.4265	0.58761	0.41888	0.25625
PROP1	PROP1-R112Q	0.92485	0.32453	0.25243	0.7849	0.94658	0.70312	0.78246	0.667	0.71762	0.94566	0.52895	0.53885	0.48239	0.66756	0.94914	0.86296	0.96819	0	0.89184	0.9308	0.57139	0.49851	0.99734	0.53449	0.16858	0.399	0.40037	0	0.36193	0.69494	0.1498	0.42656	0.19182	0.56706	0.38259	0.15389	0.45803	0.46106	0.54805	0.44522	0.37891
PROP1	PROP1-R99H	0	0	0	0	0	0	0.97616	0.62273	0	0	0.95453	0	0	0	0	0	0	0	0	0	0.65894	0.95685	0.89174	0.52726	0.16858	0.965	0	0	0.25914	0.26127	0.1498	0.25205	0.19182	0.56706	0.38259	0.15389	0.45803	0.23645	0.81001	0.3335	0.1238
PROP1	PROP1-R99Q	0.98721	0.97867	0.8038	0.91255	0.97394	0.99554	0.94717	0.93605	0.7212	0.99253	0.85078	0.7322	0.80445	0.60972	0.96725	0.82255	0.97902	0.99747	0.76468	0.98489	0.74683	0.47245	0.99901	0.61716	0.16858	0.967	0.24948	0	0.29814	0.58693	0.1498	0.2585	0.19182	0.3223	0.29594	0.15389	0.45803	0.36779	0.48205	0.3335	0.14125
PRRX1	PRRX1-F113S	0.9982	0.99961	0.98254	0.91255	0.99398	0.98655	0.96317	0.9967	0.94928	0.99709	0.96375	0.60036	0.70163	0.83351	0.99647	0.97985	0.99255	0.95995	0.75346	0.96045	0.96623	0.89574	0.93013	0.95725	0.55521	0.875	0.97624	0	0.797	0.88732	0.47308	0.71638	0.25195	0.64649	0.75377	0.23631	0.36545	0.95586	0.81001	0.8433	0.74766
SHOX	SHOX-R173C	0.98958	0.99705	0.74983	0.91255	0.97606	0.97214	0.99863	0.88798	0.943	0.96665	0.99864	0.90584	0.97372	0.92824	0.8882	0.97978	0.9999	0.94723	0.96964	0.94453	0	0.29712	0.80453	0	0.00083	0.969	0.99698	0	0.29541	0.16883	0	0.23295	0	0.26672	0.15015	0	0	0	0.19072	0.49741	0.26708
SIX6	SIX6-H141N	0.00011	0.00494	0.01055	0.06502	0.95891	3e-05	0.48259	0.13626	0.01387	0.67522	0.01238	0.02946	0.06944	0.02814	0.75074	0	0	0	0.53598	0.39405	0.30149	0.26736	0.23785	0.40447	0.88363	0.0643	0.95602	0	0.62432	0.508	0.5835	0.71638	0.34471	0.69865	0.77279	0.08637	0.19063	0.54588	0.58761	0.8433	0.74766
SIX6	SIX6-L143I	0.99813	0.99964	0.91741	0.7849	0.9956	0.89225	0.80507	0.77226	0.45949	0.91984	0.80755	0.63424	0.66367	0.76473	0.9439	0.94486	0.92396	0.79163	0.97117	0.9652	0.9345	0.63706	0.71211	0.91722	0.88363	0.895	0.98565	0	0.68134	0.56257	0.5835	0.71638	0.34471	0.90123	0.77279	0.08637	0.19063	0.67771	0.81001	0.8433	0.74766
SIX6	SIX6-L143V	0.99743	0.99964	0.89482	0.63226	0.99568	0.91921	0.91154	0.90138	0.62008	0.95943	0.91263	0.5199	0.56752	0.63109	0.95912	0.96051	0.97046	0.84503	0.87416	0.96949	0.89127	0.62889	0.83852	0.87585	0.88363	0.89	0.96877	0	0.6913	0.56257	0.5835	0.71638	0.34471	0.90123	0.77279	0.08637	0.19063	0.70195	0.81001	0.8433	0.74766
SIX6	SIX6-L167M	0.99149	0.85872	0.81933	0.7849	0.98245	0.88294	0.90241	0.68169	0.44852	0.90058	0.90362	0.90584	0.97372	0.92824	0.95433	0.94044	0.93969	0.83862	0.90037	0.99187	0.93988	0.74008	0.75898	0.94874	0.88363	0.873	0.97249	0	0.82551	0.86479	0.5835	0.71638	0.34471	0.90123	0.77279	0.08637	0.19063	0.93891	0.81001	0.62929	0.74766
SIX6	SIX6-L167V	0.99149	0.91266	0.90533	0.7849	0.98155	0.90649	0.94623	0.84609	0.60665	0.94082	0.94701	0.90584	0.97372	0.92824	0.97361	0.93576	0.95651	0.8255	0.92442	0.99187	0.94094	0.70631	0.87308	0.94957	0.88363	0.893	0.9599	0	0.83329	0.86479	0.5835	0.71638	0.34471	0.90123	0.77279	0.08637	0.19063	0.93891	0.81001	0.62929	0.74766
SIX6	SIX6-T165A	0.97379	0.69568	0.88992	0.48642	0.96308	0.93364	0.94351	0.95139	0.81107	0.93028	0.94429	0.60733	0.6583	0.51737	0.99376	0.91152	0.97044	0.89998	0.86559	0.98642	0.85606	0.76777	0.89797	0.87942	0.88363	0.74	0.96015	0	0.8419	0.96006	0.5835	0.71638	0.34471	0.68993	0.77279	0.08637	0.19063	0.89834	0.81001	0.8433	0.74766
SIX6	SIX6-T165I	0.97352	0.58435	0.90376	0.91255	0.95984	0.89567	0.94756	0.88356	0.88431	0.91264	0.94833	0.90584	0.88582	0.92824	0.98415	0.88437	0.96967	0.81683	0.91916	0.97784	0.88492	0.71699	0.96971	0.90731	0.88363	0.773	0.99427	0	0.79327	0.86479	0.5835	0.71638	0.34471	0.90123	0.77279	0.08637	0.19063	0.87856	0.81001	0.8433	0.74766
SIX6	SIX6-T165P	0.98817	0.98178	0.98729	0.91255	0.96402	0.92083	0.96231	0.75101	0.88431	0.96045	0.9629	0.90584	0.92359	0.83351	0.99647	0.94446	0.97521	0.8848	0.69569	0.99303	0.96625	0.83181	0.7304	0.96706	0.88363	0.814	0.95902	0	0.85574	0.96006	0.5835	0.71638	0.34471	0.68993	0.77279	0.08637	0.19063	0.99428	0.81001	0.8433	0.74766
VAX1	VAX1-K157R	0.94128	0.1584	0.23251	0.14017	0.95859	0.61771	0.71156	0.31478	0.19509	0.77889	0.71523	0.70673	0.82059	0.11795	0.90235	0.96414	0.82382	0.75452	0.73726	0.92186	0.61956	0.65417	0.66472	0.63367	0.57414	0.303	0.91823	0	0.78612	0.5202	0.5835	0.71638	0.34471	0.6121	0.50183	0.06126	0.51514	0.82796	0.81001	0.8433	0.74766
VAX1	VAX1-T142I	0.98177	0.72771	0.71074	0.91255	0.96308	0.90212	0.90905	0.82458	0.85844	0.97932	0.88424	0.68779	0.6715	0.83351	0.9899	0.95321	0.91801	0.65291	0.77585	0.99645	0.86895	0.83058	0.85834	0.8269	0.57624	0.972	0.98473	0	0.91905	0.73788	0.5835	0.71638	0.34471	0.78789	0.42757	0.37721	0.19063	0.84548	0.58761	0.8433	0.74766
VENTX	VENTX-R121Q	0.98173	0.93551	0.75292	0.72154	0.97394	0.92521	0.84307	0.6312	0.70191	0.94704	0.74154	0.90584	0.84481	0.58089	0.89099	0.82846	0.77422	0	0.9132	0.97774	0.53642	0.66034	0.99488	0.39975	0.00715	0	0.10218	0	0.29163	0.49342	0.10902	0.41325	0.57023	0.16642	0.24841	0.80598	0.14657	0.13372	0.34811	0.4913	0.237
VENTX	VENTX-Y115F	0.97002	0.66821	0.81831	0.91255	0.96826	0.90422	0.77068	0.67736	0.72594	0.88919	0.77363	0.90584	0.97372	0.92824	0.90056	0.80734	0.47384	0.868	0.76702	0.96119	0.55087	0.56182	0.38489	0.43876	0.00715	0	0.42697	0	0.47754	0.595	0.10902	0.71638	0.57023	0.23626	0.29928	0.80598	0.14657	0.42693	0.43494	0.62929	0.29432
