## Supplementary Table 6 for "DNA binding analysis of rare variants in homeodomains reveals novel homeodomain specificity-determining residues"

### Sheet: Sheet1
Gene	HD subfamily of gene	PDB template	% seq. identity	PDB: gene	PDB: Organism	PDB: HD subfamily	PDB: DNA template	kmer modeled	PDB: refs
ALX1	PRD/PAXL	3A01:B	68.66	AL	Fruit fly	PRD	GGCTTAATTAATTGCGG	CTAATTAG	PMID: 20389279
ALX3	PRD/PAXL	3A01:B	68.66	AL	Fruit fly	PRD	GGCTTAATTAATTGCGG	ATTAATTA	PMID: 20389279
ALX4	PRD/PAXL	3A01:B	71.64	AL	Fruit fly	PRD	CCGCAATTAATTAAGCC	ATTAATTA	PMID: 20389279
ARX	PRD/PAXL	3A01:B	84.62	AL	Fruit fly	PRD	CCGCAATTAATTAAGCC	CTAATTAG	PMID: 20389279
CRX	PRD/PAXL	3CMY:A	98.36	PAX3	Human	PRD	TGTAATCGATTATG	ATAATCCG	PMID: 19199574
HESX1	PRD/PAXL	1FJL:A	43.21	PRD	Fruit fly	PRD	TGTAATCAGATTAT	TTAATTAA	PMID: 7671301
HOXA2	ANTP/HOXL	2H1K:A	66.67	PDX1	Golden hamster	ANTP/HOXL	TCTCTAATGAGTTTC	GTAATTAC	PMID: 17315980
HOXA4	ANTP/HOXL	2R5Z:A	69.32	SCR	Fruit fly	ANTP/HOXL	TCAGCCGATTAATCTTAGAG	ATTAATTA	PMID: 17981120
HOXA7	ANTP/HOXL	9ANT:A	93.55	ANTP	Fruit fly	ANTP/HOXL	TCTCTAATGGCTTC	ATTAATTA	PMID: 9699632
HOXB4	ANTP/HOXL	9ANT:A	79.03	ANTP	Fruit fly	ANTP/HOXL	TCTCTAATGGCTTC	ATTAATTA	PMID: 9699632
HOXB6	ANTP/HOXL	4XIC:A	90.16	ANTP	Fruit fly	ANTP/HOXL	TCTCTAATGGCTTTC	GGTAATTA	PMID: 26331260
HOXB9	ANTP/HOXL	1PUF:A	87.01	HOXA9	Mouse	ANTP/HOXL	TAGCGTCGTAAATCATAGAG	CCATAAAA	PMID: 12923056
HOXC10	ANTP/HOXL	1PUF:A	71.43	HOXA9	Mouse	ANTP/HOXL	TAGCGTCGTAAATCATAGAG	GTCGTAAA	PMID: 12923056
HOXC9	ANTP/HOXL	1PUF:A	87.01	HOXA9	Mouse	ANTP/HOXL	TAGCGTCGTAAATCATAGAG	CCATAAAA	PMID: 12923056
HOXD13	ANTP/HOXL	5EDN:A	70.67	HOXB13	Human	ANTP/HOXL	GGACCTCGTAAAACACAAC	CTCGTAAA	PMID: 29638214
ISX	PRD/PAXL	3A01:B	82.09	AL	Fruit fly	PRD	CCGCAATTAATTAAGCC	CTAATTAC	PMID: 20389279
MSX2	ANTP/NKL	1IG7:A	96.55	MSX1	Mouse	ANTP/NKL	TCCTTCAATTAGTGAC	GCTAATTA	PMID: 11580277
NKX2-4	ANTP/NKL	5FLV:E	40.74	NKX2-5	Mouse	ANTP/NKL	TCTTCTCACACCTTTGAAGTGG	CCACTTGA	PMID: 26875865
NKX2-5	ANTP/NKL	3RKQ:A	100	NKX2-5	Human	ANTP/NKL	TCAAGAGGCCCCCACTTCA	CCACTTGA	PMID: 22849347
NKX2-6	ANTP/NKL	3RKQ:A	86.21	NKX2-5	Human	ANTP/NKL	TCAAGAGGCCCCCACTTCA	CCACTTAA	PMID: 22849347
NKX3-2	ANTP/NKL	5FLV:E	68.97	NKX2-5	Mouse	ANTP/NKL	TCTTCTCACACCTTTGAAGTGG	CCACTTAG	PMID: 26875865
PAX4	PRD/PAX	1FJL:A	41.25	PRD	Fruit fly	PRD	TGTAATCAGATTAT	CTAATTAG	PMID: 7671301
PBX4	TALE	1PUF:B	87.67	PBX1	Human	TALE	TAGCGTCGTAAATCATAGAG	ACATGTCA	PMID: 12923056
PITX2	PRD/PAXL	3A01:B	61.19	AL	Fruit fly	PRD	CCGCAATTAATTAAGCC	GGGATTAA	PMID: 20389279
PROP1	PRD/PAXL	3A01:B	61.19	AL	Fruit fly	PRD	CCGCAATTAATTAAGCC	CTAATTAG	PMID: 20389279
PRRX1	PRD/PAXL	3A01:B	65.67	AL	Fruit fly	PRD	CCGCAATTAATTAAGCC	ATTAATTA	PMID: 20389279
SIX6	SINE	4XRS:A	40	MEIS1	Human	TALE	CAATTATCCTGTCAA	AGGTATCA	PMID: 26550823
SHOX	PRD/PAXL	3CMY:A	70.49	PAX3	Human	PRD	TGTAATCGATTATG	CTAATTAG	PMID: 19199574
VAX1	ANTP/NKL	1IG7:A	50	MSX1	Mouse	ANTP/NKL	TCCTTCAATTAGTGAC	CTAATTAG	PMID: 11580277
VENTX	ANTP/NKL	3RKQ:A	43.1	NKX2-5	Human	ANTP/NKL	TCAAGAGGCCCCCACTTCA	CTAATTAG	PMID: 22849347
